# Autosomal Allelic Inactivation: Variable Replication and Dosage Sensitivity

**DOI:** 10.1101/2025.08.13.670061

**Authors:** Michael B. Heskett, Athanasios E. Vouzas, Brian Johnstone, Krister P. Freese, Phillip A. Yates, Philip F. Copenhaver, Paul T. Spellman, David M. Gilbert, Mathew J. Thayer

## Abstract

Autosomal monoallelic gene expression and asynchronous replication between alleles are established features of imprinted genes and genes regulated by allelic exclusion. Inactivation/Stability Centers (I/SCs) are recently described autosomal loci that exhibit epigenetic regulation of allelic expression and replication timing, with differences that can be comparable to those observed between the active and inactive X chromosomes^1^. Here we characterize >100 autosomal loci with allele-specific epigenetic regulation of replication timing and gene expression, defining them as I/SCs. I/SCs are approximately 1 megabase in size and can contain both protein-coding and noncoding genes. In different single cell derived clones, these genes may be expressed from a single allele, the opposite allele, both alleles, or not expressed at all. This stochastic, yet mitotically stable, pattern indicates that the choice of which allele is expressed is independent of parent of origin and independent of the expression status of the other allele. Similarly, alleles within I/SCs show varying replication timing, either earlier or later, that is also independent of the other allele. Additionally, we identify syntenic loci in the mouse genome that display epigenetic regulation of allelic replication timing, highlighting the genomic organization and conservation of I/SC-associated regulation between human and mouse genomes. The allele-restricted regulation described here creates extensive cellular mosaicism through a stable epigenetic mechanism. This mosaicism impacts numerous dosage-sensitive genes associated with human diseases such as Alzheimer, Parkinson, epilepsy, deafness, and impaired intellectual development.
