## Supplemental Table 1 for "Autosomal Allelic Inactivation: Variable Replication and Dosage Sensitivity"

### Sheet: Human VERTs (merged)
	Window
Chr	Start	Stop
1	2750000	4000000	imprinted
1	13250000	15000000
1	17673505	17923506
1	55500000	56750000
1	63500000	65750000
1	66750000	67000000
1	83750000	84250000
1	87500000	88250000
1	91388543	92034443
1	94500000	95000000
1	101000000	101500000
1	106500000	106750000
1	107500000	108250000
1	118707377	118957377
1	177780865	178280865
1	186530868	187280868
1	214326657	216000000
1	220750000	221500000
1	237604200	238750000
1	239500000	241000000
1	241750000	242000000
1	244000000	244250000
2	1500000	2000000
2	17000000	17500000
2	18250000	19000000
2	31000000	31500000
2	32918400	33250000
2	39522859	40022860
2	56250000	56500000
2	66750000	67000000
2	71500000	72000000
2	80272875	80772875
2	97000000	97106300
2	99750000	100000000
2	101633538	102383540
2	108750000	109744600
2	112250000	112346200
2	118250000	118750000
2	131750000	132201000
2	133750000	134000000
2	137000000	137250000
2	146250000	146500000
2	149000000	149250000
2	158500000	159000000
2	165250000	166000000
2	167893490	168893490
2	176250000	176500000
2	186250000	187000000
2	193250000	194000000
2	195250000	195750000
2	206500000	206750000
2	217000000	217250000
2	220635280	221750000
2	223000000	223250000
2	234000000	235000000
3	11600	708316
3	5500000	5750000
3	8500000	8750000
3	13250000	14000000
3	29000000	29500000
3	30000000	30250000
3	54500000	56000000
3	61014328	62264325
3	63000000	63250000
3	68950849	69950849
3	75754600	76000000
3	78250000	78948800
3	79250000	79500000
3	131500000	131750000
3	140000000	140500000
3	146750000	147250000
3	149282213	150032213
3	158513100	159500000
3	161014100	161500000
3	171032211	171532211
3	175032210	175781612
3	176250000	176500000
3	178032212	178532212
3	181750000	182000000
3	189782211	190750000
4	5248273	6250000
4	7500000	7863000
4	8250000	8750000
4	10998376	11750000
4	20000000	20250000
4	28000000	29000000
4	42250000	42500000
4	46750000	47500000
4	68384282	68884282
4	76500000	77000000
4	85328847	86500000
4	88828849	89328849
4	106750000	107000000
4	110328844	111000000
4	123750000	124000000
4	137250000	137500000
4	138250000	138750000
4	140828846	142578847
4	146750000	147250000
4	154500000	154750000
4	155250000	156078848
4	158328848	158578848
4	159328848	159828848
4	179750000	180500000
4	181500000	182000000
4	188500000	189232500
4	189500000	189750000
5	651700	750000
5	1500000	2000000
5	5000000	5500000
5	8749888	9499888
5	16250000	17000000
5	21500000	21750000
5	22500000	22750000
5	33250000	33500000
5	34749895	36249898
5	38750000	39750000
5	40250000	40500000
5	50500000	50750000
5	56204173	56704173
5	57250000	57500000
5	59500000	60250000
5	60762473	61204173
5	61750000	62000000
5	67500000	67750000
5	73000000	74954175
5	94750000	95000000
5	103000000	104500000
5	106914299	107664299
5	118000000	118500000
5	122500000	123000000
5	127664308	128664307
5	148000000	148250000
5	153250000	153500000
5	155500000	156250000
5	158322992	159250000
5	162250000	162750000
5	170322996	170572996
5	174000000	174250000
5	175000000	175500000
6	864200	1250000
6	7250000	7750000
6	21749769	22749771
6	31250000	32750000
6	39250000	40532261
6	50750000	51250000
6	53750000	54000000
6	75750000	76000000
6	77250000	77750000
6	79540283	79691283
6	83290281	83790281
6	104250000	105000000	imprinted
6	112250000	112500000
6	124731754	125178854
6	130250000	130750000
6	133026661	133678862
6	134250000	134500000
6	161250000	161500000
6	163250000	164250000
6	165750000	166000000
6	168750000	169500000
7	49600	250000
7	7000000	7250000
7	13500000	14000000
7	14500000	15000000
7	16710375	17750000
7	18210377	18960377
7	19250000	19500000
7	28210381	28460382
7	31960388	32210388
7	32500000	34000000
7	42750000	43500000	imprinted
7	46210402	46960402
7	47250000	47750000
7	50750000	51250000	imprinted
7	68250000	68750000
7	79000000	79250000	imprinted
7	81500000	82000000
7	84000000	84250000
7	115250000	115500000
7	147250000	147750000
7	154250000	155000000
7	158596200	159000000	imprinted
8	1551834	3250000	imprinted
8	11250000	11500000
8	12372591	12392491
8	15750000	17000000
8	18892490	19142490
8	19500000	20000000
8	40250000	40750000
8	57250000	60000000
8	64337443	65087765
8	68000000	70000000
8	73250000	73500000
8	75337765	75837765
8	76337765	77087764
8	80587765	81587765
8	82250000	83000000
8	91250000	91500000
8	103987772	108987771
8	117987761	119250000
8	132500000	133500000
8	135737757	137250000
8	142500000	142750000
9	250000	500000
9	8250000	8500000
9	14500000	14750000
9	23250000	24250000
9	38500003	38750003
9	71385084	72135084
9	76000000	76174300
9	78750000	79135085
9	80750000	81000000
9	81750000	82000000
9	85000000	85071600
9	87000000	87885085
9	88500000	89000000
9	90500000	91250000
9	98750000	99000000
9	101250000	101500000
9	116737721	117987722
9	134750000	135000000
10	1750000	2000000
10	27500000	27750000
10	29250000	30000000
10	32961072	35000000
10	43750000	44000000
10	44500000	45000000
10	46250000	46500000
10	47000000	47500000
10	52500000	53000000
10	58750000	59500000
10	69750000	70000000
10	75750000	76250000
10	77740242	77990242
10	90000000	91000000
10	105000000	105250000
10	107240242	107990242
10	108250000	109000000
10	112000000	112500000
10	114490241	115490490
10	116990489	117740489
10	120500000	120750000
10	123750000	124750000
10	125750000	126000000
10	132500000	132750000
11	1750000	2000000	imprinted
11	10250000	10750000
11	15000000	15500000
11	21978454	23000000
11	24250000	24500000
11	26478453	26728453
11	27250000	27750000
11	36000000	36250000
11	38500000	38750000
11	70372400	71500000	imprinted
11	92500000	92750000
11	94516834	94766834
11	104750000	105000000
11	109250000	109750000
11	115500000	115750000
11	126250000	127250000
11	130250000	130500000
11	132500000	133500000
12	4750000	5000000
12	15847066	17097066
12	19734066	20500000
12	28847067	30097067
12	39856198	40750000
12	42750000	43500000
12	59500000	59750000
12	65356220	65606220
12	70250000	70750000
12	72750000	73000000
12	75606220	75856220
12	82606221	83356221
12	85500000	86000000
12	91250000	91500000
12	99250000	99750000
12	117250000	117750000
12	127015455	127164955
12	130000000	130750000
13	24500000	24750000
13	25250000	26250000
13	28000000	29000000
13	35500000	36250000
13	38750000	40000000
13	47500000	47750000
13	74250000	74500000
13	75000000	75250000
13	82500000	85000000
13	91250000	92000000
13	105750000	106750000
13	107250000	107500000
13	109250000	109500000
13	112595686	112665086
14	29000000	29500000
14	32250000	34000000
14	36780795	37280795
14	38250000	38500000
14	42250000	42500000
14	56000000	56500000
14	96000000	96250000
14	97000000	98283663
14	100527800	101250000	imprinted
15	23357400	23500000
15	28750000	29000000
15	34500000	34750000
15	46000000	46500000
15	54250000	54500000
15	84000000	84250000
15	93956771	94500000
15	95250000	96706770
16	9750000	10000000
16	34121400	34250000
16	60500000	60750000
16	80216103	80466103
17	9750000	10500000
17	11500000	11750000
17	13000000	14250000
17	21250000	21500000
17	34000000	34250000
17	56000000	56250000
17	69750000	70750000
17	71503859	72503860
17	79500000	79750000
18	4250000	6750001
18	11000000	11500000
18	14250000	14750000
18	25000000	25250000
18	28250000	28750000
18	30670034	31170037
18	35250000	36750000
18	39750000	40000000
18	41750000	42000000
18	61500000	61750000
18	62250000	62750000
18	73250000	74000000
18	75500000	75750000
18	76288045	76788044
19	15000000	15250000
19	20750000	21000000
19	27500000	28759093
19	36313700	36500000
19	43000000	43250000
20	9250000	9769352
20	11750000	12500000
20	16000000	16250000
20	22000000	22500000
20	24250000	24750000
20	43500000	44000000	imprinted
20	46500000	46750000
20	57500000	58000000
20	60750000	62000000
21	16000000	16750000
21	17250000	17750000
21	21000000	21500000
21	28000000	28750000
21	30627681	31377686
21	38127906	38628076
21	41000000	42250000
22	18947300	19000000	imprinted
22	33750000	34250000

### Sheet: ACP6 VERT Windows
	Window
Chr	start	stop
1	14000000	14250000
1	14250000	14500000
1	14500000	14750000
1	55500000	55750000
1	55750000	56000000
1	56000000	56250000
1	56250000	56500000
1	56500000	56750000
1	65500000	65750000
1	66750000	67000000
1	101000000	101250000
1	101250000	101500000
1	106500000	106750000
1	107750000	108000000
1	215250000	215500000
1	215500000	215750000
1	215750000	216000000
1	221000000	221250000
1	221250000	221500000
1	238500000	238750000
1	239750000	240000000
1	240000000	240250000
1	240250000	240500000
1	240500000	240750000
1	240750000	241000000
2	17000000	17250000
2	17250000	17500000
2	18250000	18500000
2	18750000	19000000
2	56250000	56500000
2	66750000	67000000
2	97000000	97106300
2	112250000	112346200
2	118250000	118500000
2	118500000	118750000
2	165250000	165500000
2	165750000	166000000
2	195250000	195500000
2	195500000	195750000
2	217000000	217250000
2	221250000	221500000
2	223000000	223250000
3	5500000	5750000
3	13500000	13750000
3	13750000	14000000
3	54500000	54750000
3	54750000	55000000
3	55000000	55250000
3	55250000	55500000
3	55500000	55750000
3	55750000	56000000
3	63000000	63250000
3	75754600	76000000
3	131500000	131750000
3	140250000	140500000
3	158513100	158750000
3	158750000	159000000
3	159000000	159250000
3	159250000	159500000
4	28000000	28250000
4	28250000	28500000
4	28750000	29000000
4	46750000	47000000
4	47000000	47250000
4	47250000	47500000
4	110750000	111000000
4	137250000	137500000
4	138250000	138500000
4	138500000	138750000
4	141250000	141500000
4	141750000	142000000
4	146750000	147000000
4	181500000	181750000
4	181750000	182000000
4	188500000	188750000
5	1500000	1750000
5	1750000	2000000
5	5000000	5250000
5	5250000	5500000
5	22500000	22750000
5	59500000	59750000
5	59750000	60000000
5	60000000	60250000
5	61750000	62000000
5	153250000	153500000
5	155500000	155750000
5	155750000	156000000
5	156000000	156250000
5	158750000	159000000
5	159000000	159250000
5	162250000	162500000
5	162500000	162750000
5	174000000	174250000
5	175000000	175250000
5	175250000	175500000
6	864200	1000000
6	1054800	1250000
6	7250000	7500000
6	7500000	7750000
6	50750000	51000000
6	51000000	51250000
6	77250000	77500000
6	77500000	77750000
6	104250000	104500000
6	104500000	104750000
6	104750000	105000000
6	168750000	169000000
6	169000000	169250000
6	169250000	169500000
7	13500000	13750000
7	13750000	14000000
7	14500000	14750000
7	14750000	15000000
7	17000000	17250000
7	17500000	17750000
7	19250000	19500000
7	33750000	34000000
7	50750000	51000000
7	51000000	51250000
7	79000000	79250000
7	115250000	115500000
7	147250000	147500000
7	147500000	147750000
8	68000000	68250000
8	68250000	68500000
8	68500000	68750000
8	68750000	69000000
8	69000000	69250000
8	69250000	69500000
8	69500000	69688400
8	69750000	70000000
8	73250000	73500000
8	82250000	82500000
8	82500000	82750000
8	82750000	83000000
8	105000000	105250000
8	105250000	105500000
8	105500000	105750000
8	105793800	106000000
8	106000000	106250000
8	106250000	106500000
8	106750000	107000000
8	107000000	107250000
8	107250000	107500000
8	107500000	107750000
8	107750000	108000000
8	133000000	133250000
9	8250000	8500000
9	23250000	23500000
9	81750000	82000000
10	27500000	27750000
10	29750000	30000000
10	43750000	44000000
10	44500000	44750000
10	44750000	45000000
10	46250000	46500000
10	52500000	52750000
10	52750000	53000000
10	75750000	76000000
10	76000000	76250000
10	105000000	105250000
10	112000000	112250000
10	112250000	112500000
10	123750000	124000000
10	125750000	126000000
11	15000000	15250000
11	70372400	70500000
11	70500000	70750000
11	70750000	71000000
11	71000000	71250000
11	71250000	71500000
11	92500000	92750000
11	127000000	127250000
11	132500000	132750000
11	132750000	133000000
11	133000000	133250000
11	133250000	133500000
12	4750000	5000000
12	19750000	20000000
12	20000000	20250000
12	20250000	20500000
12	42750000	43000000
12	43000000	43250000
12	43250000	43500000
12	72750000	73000000
13	24500000	24750000
13	25250000	25500000
13	25750000	26000000
13	35500000	35750000
13	35750000	36000000
13	36000000	36250000
13	83750000	84000000
13	107250000	107500000
14	29000000	29250000
14	29250000	29500000
14	32750000	33000000
14	96000000	96250000
14	100527800	100750000
14	100750000	101000000
14	101000000	101250000
15	23357400	23500000
15	28750000	29000000
15	34500000	34750000
15	94000000	94250000
15	94250000	94500000
15	96250000	96500000
17	9750000	10000000
17	10250000	10500000
17	34000000	34250000
17	56000000	56250000
17	69750000	70000000
18	11000000	11250000
18	35250000	35500000
18	35500000	35750000
18	35750000	36000000
18	36000000	36250000
18	36250000	36500000
18	36500000	36750000
18	39750000	40000000
18	41750000	42000000
18	73250000	73500000
18	73500000	73750000
18	73750000	74000000
18	75500000	75750000
20	11750000	12000000
20	12250000	12500000
20	43500000	43750000
20	43750000	44000000
20	61000000	61250000
20	61250000	61500000
20	61500000	61750000
20	61750000	62000000
21	28000000	28250000
21	28250000	28500000
21	28500000	28750000
22	18947300	19000000

### Sheet: ACP7 VERT Windows
	Window
Chr	start	stop
1	2750000	3000000
1	3000000	3250000
1	3250000	3500000
1	3500000	3750000
1	3750000	4000000
1	63500000	63750000
1	63750000	64000000
1	87500000	87750000
1	88000000	88250000
1	107500000	107750000
1	107750000	108000000
1	108000000	108250000
1	239500000	239750000
1	239750000	240000000
1	240000000	240250000
1	240250000	240500000
1	240500000	240750000
1	240750000	241000000
2	1500000	1594700
2	1605200	1750000
2	1750000	2000000
2	17000000	17250000
2	17250000	17500000
2	71500000	71750000
2	71750000	72000000
2	97000000	97106300
2	99750000	100000000
2	133750000	134000000
2	146250000	146500000
2	149000000	149250000
2	176250000	176500000
2	193250000	193500000
2	193750000	194000000
3	13250000	13500000
3	13500000	13750000
3	13750000	14000000
3	140000000	140250000
3	146750000	147000000
3	147000000	147250000
3	158750000	159000000
3	159000000	159250000
3	159250000	159500000
3	176250000	176500000
4	8250000	8500000
4	8500000	8750000
4	20000000	20250000
4	106750000	107000000
4	110500000	110750000
4	146750000	147000000
4	147000000	147250000
4	155250000	155500000
4	155500000	155750000
4	180250000	180500000
4	189000000	189232500
5	651700	750000
5	5250000	5500000
5	21500000	21750000
5	40250000	40500000
5	50500000	50750000
5	57250000	57500000
5	67500000	67750000
5	94750000	95000000
5	104250000	104500000
5	118000000	118250000
5	118250000	118500000
5	148000000	148250000
5	162250000	162500000
5	162500000	162750000
6	39250000	39455800
6	163250000	163500000
6	168750000	169000000
6	169000000	169250000
6	169250000	169500000
7	49600	224500
7	241300	250000
7	7000000	7250000
7	42750000	43000000
7	43000000	43250000
7	43250000	43500000
7	68250000	68500000
7	68500000	68750000
7	147250000	147500000
7	147500000	147750000
7	154250000	154500000
7	154500000	154750000
7	154750000	155000000
8	11250000	11500000
8	15750000	16000000
8	16000000	16250000
8	16250000	16500000
8	16500000	16750000
8	16750000	17000000
8	40250000	40500000
8	40500000	40750000
8	57250000	57500000
8	68250000	68500000
8	68500000	68750000
8	68750000	69000000
8	69000000	69250000
8	69250000	69500000
8	69500000	69688400
8	91250000	91500000
8	105250000	105500000
8	132500000	132750000
8	132750000	133000000
8	133000000	133250000
8	133250000	133500000
8	137000000	137250000
8	142500000	142750000
9	14500000	14750000
9	23500000	23750000
9	80750000	81000000
9	88500000	88750000
9	88750000	89000000
9	98750000	99000000
9	101250000	101500000
10	27500000	27750000
10	47250000	47500000
10	69750000	70000000
10	90000000	90250000
10	90250000	90500000
10	90500000	90750000
10	90750000	91000000
10	120500000	120750000
10	123750000	124000000
10	124000000	124250000
10	124500000	124750000
10	132500000	132750000
11	1750000	2000000
11	15000000	15250000
11	15250000	15500000
11	38500000	38750000
11	115500000	115750000
11	126250000	126500000
11	126500000	126750000
11	126750000	127000000
11	127000000	127250000
11	132750000	133000000
11	133000000	133250000
12	20000000	20250000
12	43250000	43500000
12	59500000	59750000
12	85500000	85750000
12	85750000	86000000
12	91250000	91500000
12	99250000	99500000
12	99500000	99750000
12	117250000	117500000
12	117500000	117750000
13	25750000	26000000
13	26000000	26250000
13	28000000	28250000
13	28250000	28500000
13	28500000	28750000
13	28750000	29000000
13	35500000	35750000
13	35750000	36000000
13	47500000	47750000
13	82500000	82750000
13	82750000	83000000
13	83000000	83250000
13	83250000	83500000
13	83500000	83750000
13	83750000	84000000
13	84000000	84250000
13	84250000	84500000
13	84500000	84750000
13	84750000	85000000
13	105750000	106000000
13	106000000	106250000
13	106250000	106500000
13	106500000	106750000
13	107250000	107500000
13	109250000	109423200
13	109425200	109500000
14	33250000	33500000
14	38250000	38500000
14	56000000	56250000
14	56250000	56500000
14	100750000	101000000
14	101000000	101250000
15	28750000	29000000
15	46000000	46250000
15	46250000	46500000
15	84000000	84250000
16	9750000	10000000
16	34121400	34250000
16	60500000	60750000
17	10250000	10500000
17	21250000	21500000
17	34000000	34250000
17	79500000	79750000
18	11250000	11500000
18	28250000	28500000
18	28500000	28750000
19	15000000	15250000
19	28250000	28500000
19	28500000	28750000
19	36313700	36500000
19	43000000	43250000
20	11750000	12000000
20	12000000	12250000
20	24250000	24500000
20	24500000	24750000
20	46500000	46750000
20	57500000	57750000
20	57750000	58000000
20	60750000	61000000
20	61000000	61250000
20	61250000	61500000
20	61500000	61750000
20	61750000	62000000
21	17250000	17500000
21	17500000	17750000
21	21000000	21250000
21	21250000	21500000
21	41000000	41250000
21	41500000	41750000
21	41750000	42000000
21	42000000	42250000

### Sheet: EB VERT Windows
	Window
Chr	start	stop
1	17673505	17923506
1	91388543	91534443
1	91534443	91784443
1	91784443	92034443
1	118707377	118957377
1	177780865	178030865
1	178030865	178280865
1	186530868	186780868
1	186780868	187030868
1	187030868	187280868
1	214326657	214576657
1	214576657	214826657
1	214826657	215076657
1	237604200	237836700
1	237836700	238086700
1	238086700	238336700
1	238336700	238586700
2	39522859	39772860
2	39772860	40022860
2	80272875	80522875
2	80522875	80772875
2	101633538	101883538
2	101883538	102133540
2	102133540	102383540
2	109200744	109383544
2	109493760	109742423
2	158643488	158893488
2	167893490	168143490
2	168143490	168393490
2	168393490	168643490
2	168643490	168893490
2	220635280	220885280
2	220885280	221135280
2	221135280	221385280
2	221385280	221635280
2	234091356	234341356
2	234341356	234591356
2	234591356	234841356
3	208317	458317
3	458317	570517
3	620917	708316
3	61014328	61264326
3	61264326	61514326
3	61514326	61764326
3	61764326	62014326
3	62014326	62264325
3	68950849	69200849
3	69200849	69450849
3	69450849	69700849
3	69700849	69950849
3	149282213	149532213
3	149532213	149782213
3	149782213	150032213
3	171032211	171282211
3	171282211	171532211
3	175032210	175282211
3	175282211	175532212
3	175532212	175781612
3	178032212	178282212
3	178282212	178532212
3	189782211	190032211
3	190032211	190282211
3	190282211	190532211
4	5248273	5498273
4	10998376	11248376
4	11248376	11498376
4	68384282	68634282
4	68634282	68884282
4	85328847	85578847
4	85828847	86078847
4	88828849	89078849
4	89078849	89328849
4	110328844	110578844
4	140828846	141078846
4	142328847	142578847
4	155328848	155578848
4	155578848	155828848
4	155828848	156078848
4	158328848	158578848
4	159328848	159578848
4	159578848	159828848
5	8749888	8999888
5	8999888	9249888
5	9249888	9499888
5	34749895	34999895
5	34999895	35249898
5	35249898	35499898
5	35499898	35749898
5	35749898	35999898
5	35999898	36249898
5	56204173	56454173
5	56454173	56704173
5	59954173	60204173
5	60762473	60954173
5	60954173	61204173
5	73704175	73954175
5	73954175	74204175
5	74204175	74454175
5	74454175	74685475
5	74712475	74954175
5	106914299	107164299
5	107164299	107414299
5	107414299	107664299
5	127664308	127914308
5	127914308	128164308
5	128164308	128414307
5	128414307	128664307
5	158322992	158572992
5	158572992	158822992
5	170322996	170572996
6	21749769	21999771
6	21999771	22166271
6	22180971	22249771
6	22249771	22499771
6	22499771	22749771
6	39282224	39532224
6	39532224	39782224
6	39782224	40032261
6	40032261	40282261
6	40282261	40532261
6	79540283	79691283
6	83290281	83540281
6	83540281	83790281
6	124731754	124804854
6	124810654	124928854
6	124928854	125178854
6	133026661	133178861
6	133178861	133271962
6	133273862	133428862
6	133428862	133678862
7	16710375	16960376
7	18210377	18460377
7	18460377	18710377
7	18710377	18960377
7	28210381	28460382
7	31960388	32210388
7	46210402	46460402
7	46460402	46710402
7	46710402	46960402
8	1551834	1801834
8	1801834	2051882
8	12372591	12392491
8	18892490	19142490
8	57587441	57837441
8	57837441	58087441
8	58087441	58337441
8	58337441	58370741
8	58376141	58587441
8	58587441	58837441
8	58837441	59087441
8	59087441	59337441
8	59337441	59587441
8	59587441	59837441
8	64337443	64587443
8	64587443	64837443
8	64837443	65087765
8	75337765	75587765
8	75587765	75837765
8	76337765	76587765
8	76587765	76837764
8	76837764	77087764
8	80587765	80837765
8	80837765	81087765
8	81087765	81337765
8	81337765	81587765
8	103987772	104237772
8	104237772	104487772
8	104487772	104737772
8	104737772	104987772
8	104987772	105237772
8	107987772	108237771
8	108237771	108487771
8	108487771	108737771
8	108737771	108987771
8	117987761	118237761
8	118487761	118737761
8	118737761	118987761
8	118987761	119237760
8	135737757	135987757
8	135987757	136237757
8	136237757	136487757
8	136487757	136737757
8	136737757	136987757
9	38500003	38750003
9	71385084	71635084
9	71885084	72135084
9	78885084	79135085
9	87135085	87385085
9	87385085	87635085
9	87635085	87885085
9	116737721	116987721
9	116987721	117237721
9	117237721	117487722
9	117737722	117987722
10	32961072	33211072
10	33211072	33461072
10	33461072	33711072
10	33711072	33961072
10	33961072	34211072
10	34211072	34461072
10	34461072	34711072
10	34711072	34961072
10	77740242	77990242
10	107240242	107490242
10	107490242	107740242
10	107740242	107990242
10	108490242	108740242
10	114490241	114740241
10	114740241	114990241
10	114990241	115240213
10	115240213	115490490
10	116990489	117240489
10	117240489	117490489
10	117490489	117740489
11	21978454	22228454
11	22228454	22478454
11	22478454	22728454
11	26478453	26728453
11	94516834	94766834
12	15847066	16097066
12	16097066	16347066
12	16347066	16597066
12	16597066	16847066
12	16847066	17097066
12	19734066	19847066
12	19847066	20097066
12	28847067	29097067
12	29097067	29347067
12	29347067	29597067
12	29597067	29847067
12	29847067	30097067
12	39856198	40106198
12	40106198	40356198
12	65356220	65606220
12	75606220	75856220
12	82606221	82856221
12	83106221	83356221
12	127015455	127164955
13	39175863	39425863
13	39425863	39675863
13	112595686	112665086
14	32280794	32465594
14	32485994	32530794
14	32530794	32780794
14	32780794	33030794
14	36780795	37030795
14	37030795	37280795
14	97033663	97283663
14	97283663	97533663
14	97533663	97783663
14	97783663	98033663
14	98033663	98283663
15	93956771	94206771
15	94206771	94456771
15	95456771	95706771
15	95706771	95956771
15	95956771	96206771
15	96206771	96456770
15	96456770	96706770
16	80216103	80466103
17	71503859	71753859
17	71753859	72003859
17	72003859	72253859
17	72253859	72503860
18	4250000	4500000
18	4500000	4750001
18	4750001	5000001
18	5000001	5250001
18	5500001	5750001
18	5750001	6000001
18	6000001	6250001
18	6250001	6500001
18	6500001	6687501
18	6705801	6750001
18	30670034	30920034
18	30920034	31170037
18	76288045	76538043
18	76538043	76788044
19	27509092	27759092
19	27759092	28009093
19	28009093	28259093
19	28259093	28509093
19	28509093	28759093
20	9269353	9519353
20	9519353	9769352
20	11769352	12019352
21	30627681	30877681
21	30877681	31127682
21	31127682	31377686
21	38127906	38378078
21	38378078	38628076
22	33854012	34104011

### Sheet: GM VERT Windows
	Window
Chr	start	stop
1	13250000	13500000
1	13500000	13750000
1	13750000	14000000
1	14000000	14250000
1	14250000	14500000
1	14500000	14750000
1	14750000	15000000
1	56000000	56250000
1	56250000	56500000
1	83750000	84000000
1	84000000	84250000
1	94500000	94750000
1	94750000	95000000
1	186750000	187000000
1	187000000	187250000
1	220750000	221000000
1	241750000	242000000
1	244000000	244250000
2	31000000	31250000
2	31250000	31500000
2	32918400	33000000
2	33000000	33250000
2	80500000	80750000
2	108750000	109000000
2	109250000	109500000
2	109500000	109744600
2	131750000	132000000
2	132000000	132201000
2	137000000	137250000
2	158500000	158750000
2	158750000	159000000
2	176250000	176500000
2	186250000	186500000
2	186500000	186750000
2	186750000	187000000
2	206500000	206750000
2	221250000	221500000
2	221500000	221750000
2	234000000	234250000
2	234250000	234500000
2	234500000	234750000
2	234750000	234889800
2	234894400	235000000
3	11600	250000
3	8500000	8750000
3	29000000	29250000
3	29250000	29500000
3	30000000	30250000
3	61750000	62000000
3	62000000	62250000
3	78250000	78500000
3	78750000	78948800
3	79250000	79500000
3	161014100	161250000
3	161250000	161500000
3	175500000	175750000
3	181750000	182000000
3	190000000	190250000
3	190500000	190750000
4	5250000	5500000
4	5500000	5750000
4	5750000	6000000
4	6005700	6250000
4	7500000	7750000
4	7750000	7863000
4	11250000	11500000
4	11500000	11750000
4	42250000	42500000
4	76500000	76750000
4	76750000	77000000
4	86250000	86500000
4	123750000	124000000
4	142250000	142500000
4	154500000	154750000
4	179750000	180000000
4	180000000	180250000
4	189500000	189750000
5	16250000	16500000
5	16500000	16750000
5	16750000	17000000
5	33250000	33500000
5	35750000	36000000
5	38750000	39000000
5	39250000	39500000
5	39500000	39750000
5	73000000	73250000
5	73250000	73500000
5	73500000	73750000
5	73750000	74000000
5	103000000	103250000
5	103250000	103500000
5	103500000	103750000
5	103750000	104000000
5	122500000	122750000
5	122750000	123000000
6	31250000	31500000
6	32500000	32750000
6	39250000	39455800
6	53750000	54000000
6	75750000	76000000
6	112250000	112500000
6	130250000	130500000
6	130500000	130750000
6	134250000	134500000
6	161250000	161500000
6	163500000	163750000
6	163750000	164000000
6	164000000	164250000
6	165750000	166000000
7	18250000	18500000
7	32500000	32750000
7	32750000	33000000
7	33000000	33250000
7	33250000	33500000
7	33500000	33750000
7	47250000	47500000
7	47500000	47750000
7	81500000	81750000
7	81750000	82000000
7	84000000	84250000
7	158596200	158750000
7	158918100	159000000
8	2250000	2500000
8	2750000	3000000
8	3000000	3250000
8	19500000	19750000
8	19750000	20000000
8	57750000	58000000
8	58000000	58250000
8	58250000	58500000
8	59750000	60000000
8	118000000	118250000
8	118250000	118500000
8	118500000	118750000
8	118750000	119000000
8	119000000	119250000
8	132750000	133000000
8	133000000	133250000
9	250000	319900
9	322400	500000
9	23250000	23500000
9	23500000	23750000
9	23750000	24000000
9	24000000	24250000
9	76000000	76174300
9	78750000	79000000
9	85000000	85071600
9	87000000	87250000
9	87250000	87500000
9	87500000	87750000
9	90500000	90750000
9	90750000	91000000
9	91000000	91250000
9	134750000	135000000
10	1750000	2000000
10	29250000	29500000
10	33250000	33500000
10	33500000	33750000
10	33750000	34000000
10	34000000	34250000
10	34250000	34500000
10	34500000	34750000
10	34750000	35000000
10	46250000	46500000
10	47000000	47250000
10	47250000	47500000
10	58750000	59000000
10	59000000	59250000
10	59250000	59500000
10	108250000	108500000
10	108500000	108750000
10	108750000	109000000
11	10250000	10500000
11	10511100	10750000
11	22000000	22250000
11	22500000	22750000
11	22750000	23000000
11	24250000	24500000
11	27250000	27500000
11	27500000	27750000
11	36000000	36250000
11	104750000	105000000
11	109250000	109500000
11	109500000	109750000
11	130250000	130500000
12	29000000	29250000
12	40250000	40500000
12	40500000	40750000
12	70250000	70500000
12	70500000	70750000
12	130000000	130250000
12	130250000	130386400
12	130394100	130500000
12	130500000	130750000
13	38750000	39000000
13	39000000	39250000
13	39250000	39500000
13	39500000	39750000
13	39750000	40000000
13	74250000	74500000
13	75000000	75250000
13	91250000	91500000
13	91500000	91750000
13	91750000	92000000
14	32250000	32483400
14	33500000	33750000
14	33750000	34000000
14	42250000	42500000
14	97000000	97250000
14	97250000	97500000
14	97750000	98000000
14	98000000	98250000
15	54250000	54500000
15	94000000	94250000
15	94250000	94500000
15	95250000	95500000
17	11500000	11750000
17	13000000	13250000
17	13250000	13500000
17	13500000	13750000
17	13750000	14000000
17	14000000	14250000
17	70250000	70500000
17	70500000	70750000
18	4250000	4500000
18	6250000	6500000
18	6500000	6750000
18	14250000	14500000
18	14500000	14750000
18	25000000	25250000
18	36250000	36500000
18	41750000	42000000
18	61500000	61750000
18	62250000	62500000
18	62500000	62750000
19	20750000	21000000
19	27500000	27750000
19	27750000	28000000
19	28000000	28250000
19	28250000	28500000
20	9250000	9500000
20	16000000	16250000
20	22000000	22250000
20	22250000	22500000
21	16000000	16250000
21	16250000	16500000
21	16500000	16750000
22	33750000	34000000
22	34000000	34250000
