## Supplemental Table 4 for "Autosomal Allelic Inactivation: Variable Replication and Dosage Sensitivity"

### Sheet: Sheet1
Chr	Start	Stop	ACP_AEI_genes	ACP_AEI_TLs	LCL_AEI_genes (Gimmelbrant * plus Heskett**)	LCL_AEI_TL (Heskett**)
1	63500000	65750000			DNAJC6, JAK1
1	83750000	84250000	CTBS			TL1-83
1	214326657	216000000			PTPN14, KCTD3
1	237604200	238750000				TL1-237
1	239500000	241000000	FMN2, GREM2
2	17000000	17500000	VSNL1
2	31000000	31500000	XDH
2	56250000	56500000		TL2-56
2	80272875	80772875			CTNNA2
2	99750000	100000000			AFF3
2	101633538	102383540			MAP4K4
2	112250000	112346200	MERTK
2	165250000	166000000	SCN1A	TL2-165	CSRNP3
2	176250000	176500000	HOXD3, HOXD10, HOXD11	TL2-176
2	206500000	206750000	CMKLR2
2	220635280	221750000			DES
3	29000000	29500000			RBMS3
3	54500000	56000000	CACNA2D3
3	78250000	78948800			ROBO1, ROBO2
3	131500000	131750000			EPHB1
3	149282213	150032213				TL3-149
3	161014100	161500000	NMD3
3	175032210	175781612			NAALADL2
3	189782211	190750000			CLDN1, P3H2
4	5248273	6250000			EVC, EVC2
4	7500000	7863000	SORCS2		SH3TC1
4	10998376	11750000				TL4-11
4	68384282	68884282				TL4-68
4	85328847	86500000			ARHGAP24, WDFY3, FAM13A
4	88828849	89328849			HSD17B11
4	106750000	107000000	DKK2
4	138250000	138750000				TL4-138
4	181500000	182000000				TL4-181
5	8749888	9499888			SEMA5A
5	16250000	17000000			RETREG1
5	21500000	21750000		TL5-21
5	34749895	36249898			SPEF2
5	50500000	50750000	PARP8
5	73000000	74954175			FAM169A
5	94750000	95000000	MCTP1
5	106914299	107664299			EFNA5
5	158322992	159250000			EBF1
6	21749769	22749771				TL6-21, TL6-22
6	31250000	32750000			HLA CLUSTER
6	39250000	40532261			KCNK5
6	50750000	51250000	TFAP2B, TFAP2D
6	53750000	54000000	MLIP
6	83290281	83790281			ME1
6	124731754	125178854			NKAIN2
6	161250000	161500000			AGPAT4
6	168750000	169500000			THBS2
7	14500000	15000000			DGKB
7	84000000	84250000	SEMA3A
7	158596200	159000000			DYNC2I1
8	1551834	3250000			MYOM2	ASAR8-2.5
8	12372591	12392491	FAM86B1
8	15750000	17000000			MICU3
8	19500000	20000000	INTS10
8	68000000	70000000	SULF1
8	76337765	77087764			HNF4G
8	80587765	81587765			PAG1
8	103987772	108987771	ANGPT1		FZD6	TL8-105
8	117987761	119250000			SAMD12
8	135737757	137250000				TL8-136
9	71385084	72135084	C9orf85
9	90500000	91250000			DAPK1
10	1750000	2000000			ADARB2
10	29250000	30000000	JCAD
10	75750000	76250000				TL10-75
10	77740242	77990242			LRMDA, DLG5
10	107240242	107990242				TL10-107
10	123750000	124750000	CPXM2		HMX3
11	21978454	23000000			ANO5
11	70372400	71500000	SHANK2
11	115500000	115750000				TL11-115
12	4750000	5000000	KCNA1		KCNA1
12	15847066	17097066	MGST1		EPS8, LMO3, MGST1	TL12-16
12	28847067	30097067			FAR2, TMTC1
12	39856198	40750000			LRRK2 (ENST00000343742)
12	85500000	86000000	RASSF9
12	117250000	117750000	NOS1
13	25250000	26250000	SHISA2
13	35500000	36250000	NBEA
13	75000000	75250000	COMMD6
13	82500000	85000000				TL13-83
13	91250000	92000000			GPC5
13	107250000	107500000	NALF1
14	32250000	34000000			TL14-33
14	42250000	42500000			LRFN5
14	56000000	56500000	PELI2		PELI2
15	34500000	34750000			GOLGA8B
15	46000000	46500000				TL15-46
15	54250000	54500000			UNC13C
15	93956771	94500000			MCTP2
15	95250000	96706770				TL15-95A, TL15-95B, TL15-96
16	80216103	80466103			CDYL2
17	9750000	10500000			GAS7
17	21250000	21500000			MAP2K3
18	4250000	6750001	ARHGAP28, DLGAP1, LAMA1		EPB41L3
18	11000000	11500000			PIEZO2
18	28250000	28750000			DSC3
18	35250000	36750000	MOCOS
18	41750000	42000000			SETBP1
18	61500000	61750000			SERPINB10, SERPINB2, SERPINB7
18	73250000	74000000			ZNF516
18	76288045	76788044	MBP
19	20750000	21000000	ZNF552		ZNF626
20	16000000	16250000			KIF16B	TL21-16
20	46500000	46750000	SLC2A10, ZNF334
21	17250000	17750000	CXADR
21	38127906	38628076	KCNJ6
22	33750000	34250000			LARGE1
*Gimelbrant et al. (2007) Science. (PMID: 18006746) DOI:10.1126/science.1148910
**Heskett et al. (2022); Nat. Comm. (PMC9588035) DOI:10.1038/s41467-022-34099-7
