## Supplemental Table 5 for "Autosomal Allelic Inactivation: Variable Replication and Dosage Sensitivity"

### Sheet: Human VERT Genes (merged)
Gene name	AEI Ref.
ABCD3
ABCG1
ABHD16A
ABHD17B
ABLIM1
ABRA
ACOX3
ACSL5
ACTBL2
ACTE1P
ACTL8
ACTRT2
ADAM23	45
ADAMTS15
ADAMTS16
ADAMTS20
ADAMTS8
ADAMTSL3
ADGRB1
ADIPINT
ADM
AFAP1
AFF3
AGAP14P
AGER
AGPAT1
AGPAT4	45
AGR2
AGR3
AGXT2
AIF
AKAIN1
AKAP6
ALDOB
ALG14
AMOTL1
AMPD3
ANGPT1	ACP cells
ANKFN1
ANKRA2
ANKRD1
ANKRD18A
ANKRD30B
ANKRD30BL
ANKRD55
ANKS1B
ANKS6
ANKUB1
ANO3
ANO5	4
ANTXRL
ANTXRLP1
ANXA8
ANXA8L1
APBA2
APOM
ARC
ARGLU1
ARHGAP24	45
ARHGAP28	ACP cells
ARHGEF10
ARHGEF10L
ARHGEF16
ARHGEF28
ARL4C
ARL6IP5
ASIC2
ASIC5
ASTN2
ATF6B
ATP10D
ATP11AUN
ATP12A
ATP61G2
ATP8A1
ATP8A2
ATRNL1
AUH
AVL9
B3GALNT1	28, 32
BAAT
BACE2
BAG6
BBS9
BCCIP
BDKRB2
BDNF
BECN2
BEGAIN
BHLHE22
BICC1
BLK
BMP6
BMPER
BRD4
BRDT
BRIX1
BTBD3
BTF3
BTG3
BTNL2
C11orf87
C11orf97
C14orf132
C18orf21
C1GALT1
C1orf174
C2
C2CD2
C4A
C4B
C4orf50
C5orf47
C5orf67
C6orf47
C7orf25
C8orf34
C8orf89
C9
C9orf57
C9orf85	ACP cells
CACHD1
CACNA2D1
CACNA2D3	ACP cells
CADM1
CAGE1
CAHM
CALCB
CAND1.11
CAPN14
CAPSL
CASC15
CASP12
CASP14
CASP4
CASP4LP
CASP5
CAV3
CCDC138
CCDC169
CCDC169-SOHLH2
CCDC179
CCDC192
CCDC27
CCDC34
CCDC85A
CCEPR
CCN4
CDC7
CDH12
CDH20
CDH4
CDRT15
CENPF
CEP104
CEP72
CER1
CERS6	45
CFB
CFAP144P2
CHL1
CHRM3
CHST15
CLDN1	45
CLDN16
CLEC14A
CLIC1
CLN8
CLSTN2
CNN3
CNOT2
CNTN1
CNTNAP2
COBL
COG6
COL13A1
COL15A1
COL5A1
COLEC10
COMMD2
COMMD8
COSMOC
COX10
COX7B2
CPNE4
CPXM2	ACP cells
CPZ
CREB5
CRMP1
CRYZL2P
CRYZL2P-SEC16B
CSGALNACT1
CSMD1
CSNK2B
CSRNP3
CT69
CTAGE11P
CTCFL
CTNNA2	1
CTSD
CTSL
CTSL3P
CTSLP8
CTSO
CTTN
CXADR	ACP cells
CXADRP3
CYP21A2
CYP4F35P
CYP7A1
CYP7B1	45
DAAM2
DAB2
DAPK1	1 & 45
DAPL1
DCLK1
DCPS
DCSTAMP
DDAH2
DDX39B
DEPP1
DERA
DFFB
DGCR5
DGKB
DHCR7
DHRS7C
DHX32
DIRAS2
DKFZp451B082
DKK2	ACP cells
DLEU2L
DLG5	28, 32
DLGAP1	ACP cells
DLGAP2
DLK1
DNAAF11
DNAH7
DNAH9
DNAI4
DNAJC6
DNAJC21
DNM1P41
DOCK8
DPH5
DPP6
DPY19L1P1
DPY19L1P2
DPYS
DRD1
DSC1
DSC2
DSC3	45
DSCAS
DSCR10
DSCR8
DSP
DXO
DYNC2I1	28, 32
DYNLT5
DYSF
DYTN
EBF1	1 & 45
EDAR
EDRF1
EFCAB7
EFL1P1
EFNA5	45
EFNB2
EGFL8
EGLN3
EHD3
EHMT2
EIF3E
ELAC2
ELAVL2
ELOVL7
ELP2
EMC2
EMX2
EMX2OS
ENC1
ENPEP
ENPP7
EOGT
EPB41L3	28, 32
EPHA4
EPHX3
EPHX4
ERC2
ERCC8
ERG
ERGIC2
ESRG
ESYT2
ETV1
EVC	1 & 45
EVC2	1 & 45
EXO1
EXT1
EYA4
F3
FABP12
FABP4
FABP5
FABP9
FAHD2B
FAM110B
FAM118B
FAM13A	28, 32
FAM13C
FAM167A
FAM169A	1
FAM171B
FAM201A
FAM20C
FAM237A
FAM240B
FAM25BP
FAM25G
FAM53B
FAM66A
FAM95C
FANCF
FANK1
FAR2	45
FAT3
FBLN2
FBN2
FCHO2
FCN1
FCN2
FGA
FGB
FGD5P1
FGF20
FGG
FHIP2A
FHIT
FHOD3	1
FKBP9
FKBPL
FLJ20712
FLT1
FLT3
FMN2	ACP cells
FOXD1
FOXRED1
FREM1
FREM2
FRMD4B
FUT4
FYB1
FYB2
FZD10
GABRA4
GABRB1	ACP cells
GALNT1
GALNT12
GALNT14
GALNT3
GALNT8
GARIN6
GAS1RR
GAS2
GAS7	1
GDA
GDF10
GDF2
GFM1
GFM2
GFOD3P
GIN1
GLP2R
GOLGA2P7
GOLGA6L2
GOLGA6L4
GOLGA6L7
GOLGA8B	28, 32
GOLGA8S
GPAM
GPANK1
GPBP1
GPC5	45
GPR78
GPRIN3
GRB10
GREM2	ACP cells
GRIA1
GRIN2A
GSEC
GSG1L2
GTF2IP8
GTSF1L
GUCY1A1
GUCY1B1
GUCY2GP
GUSBP1
HACE1
HCG26
HCP5
HDAC11
HDAC9
HDGFL1
HECW1
HEXB
HFM1
HGF
HLA-B	28, 32
HLA-C
HLA-DQA1	28, 32
HLA-DQA2	28, 32
HLA-DQB1	28, 32
HLA-DRA	28, 32
HLA-DRB1	28, 32
HLA-DRB5	28, 32
HLA-DRB6
HLX
HLX-AS1
HNF4G	45
HNRNPA1P33
HNRNPA3P1
HPYR1
HS3ST1
HS3ST3A1
HSPA1A
HSPA1B
HSPA1L
HTR1B
HTR7
HTRA3
IATPR
ICE1
IFITM10
IFT52
IL18R1
IL1R1
IL1R2
IL1RAP
IL1RL1
IL1RL2
IL7R
ILVBL
IMPG1
INO80C
INPP4B
INPP5A
INSC
INSL5
INTS10	ACP cells
IQCJ
IQCJ-SCHIP1
IQSEC1
IRAG1
IRX4
ITGAV
ITGB3BP
JAK1	28, 32
JAKMIP1
JRK
KANK1
KAZN
KBTBD11
KBTBD2
KCNA1	1 & ACP cells
KCNA6
KCNE4
KCNIP1
KCNJ12
KCNJ15
KCNK16
KCNK17
KCNK18
KCNK2
KCNMB1
KCNMB4
KCTD3	28, 32
KIF5C
KIF6
KIRREL3
KLF12
KRTAP11-1
KRTAP19-8
KRTAP20-2
KRTAP20-3
KRTAP21-1
KRTAP21-2
KRTAP21-3
KRTAP7-1
KRTAP8-1
KSR2
L3MBTL1
L3MBTL4
LAMA4
LAMP5
LARGE1	1
LDLRAD3
LEPR
LEPROT
LETR1
LGR4
LHFPL6
LHPP
LIN28B
LIN7C
LMBRD2
LMCD1
LMO3	1 & 45
LMOD3
LNCOC1
LNMICC
LPCAT1
LPL
LRAT
LRFN2
LRMDA	1
LRP12
LRRC1
LRRC38
LRRC47
LRRK2	45
LRRTM1
LRTM1
LSM2
LSP1
LST1
LTA
LTB
LTBP1
LUZP2
LXN
LY6G5B
LY6G5C
LY6G6C
LY6G6D
LY6G6F
LY6K
LYPD6B
LYVE1
LYZL1
MACIR
MACROD2
MAGI2
MAL2
MAP1LC3C
MAP2K3	28, 32
MAP4K4
MAP9
MAPK10
MARCOL
MBL2
MCCD1
MCTP1	ACP cells
MCTP2	28, 32
MDH1B
ME1	45
MEG3
MEG8
MEG9
MEGF6
MEI4
MFSD1
MGAT4C
MGST1	28, 32 & ACP cells
MICA
MICB
MIER1
MIPOL1
MITF
MKX
MLF1
MMP21
MOCOS	45 & ACP cells
MOCS1
MPIG6B
MRPL23
MRPL3
MRPL32
MRPL36
MRPL50
MSH5
MSR1
MSRB3
MTARC1
MTARC2
MTMR6
MTMR9
MTUS2
MTX2
MUC15
MUC19
MYBL2
MYH1
MYH13
MYH4
MYH8
MYHAS
MYO10
MYO6	45
MYOM2	28, 32
MYT1L
N6AMT1
NAALADL2	45
NADK2
NADSYN1
NALF1	ACP cells
NATD1
NBAT1
NBEA	ACP cells
NBPF4
NCAM2
NCAPG2
NCR3
NDRG1
NDUFAF2
NDUFS6
NELFE
NEU1
NFIB
NFKBIL1
NFYCP2
NHLRC3
NKAIN2	45
NKILA
NMD3	ACP cells
NOS1	ACP cells
NOSTRIN
NOTCH3
NOTCH4
NPAP1P9
NPAS3
NPY4R
NR2F2
NRP1
NSA2
NSG2
NSMAF
NT5C3A
NTRK2
NTS
NUDT12
NUP210
NUP58
NXNL2
OCSTAMP
OPCML
OR1I1
OSMR
OTOL1
OVCH1
OXR1
OXTR
P3H2	1 & 45
PACERR
PACRG
PAG1	1
PAK5
PAM
PAN3
PANCR
PARD3
PARP4
PARP8	ACP cells
PAXIP1
PCK1
PCSEAT
PCSK5
PDCD6IPP2
PDCD6P1
PDE10A
PDE1C
PDE3A
PDE4D
PDPN
PDZD8
PELI2	ACP cells
PEX2
PFN2
PGAP4
PGM1
PHF20L1
PHLPP1
PHYHIPL
PIEZO2	45
PIK3C3
PITX2
PIWIL1
PIWIL4
PKP4
PLA2G4A
PLAC4
PLCB4
PLPP3
PLPP4
PLPPR1
PLRG1
PMEPA1
PMP2
POLR3A
POMP
POTEC
PPFIA1
PPIP5K2
PPM1L
PRADX
PRAMEF14
PRAMEF15
PRAMEF17
PRAMEF19
PRAMEF20
PRAMEF33
PRAMEF5
PRAMEF8
PRDM15
PRDM16
PRDM2
PREX2
PRKAA2
PRKACB
PRKN
PRL
PRLR
PROSER1
PRR33
PRRC2A
PRRT1
PRRT2
PRSS35
PSCA
PSD3
PSG11
PSG2
PSG4
PSG5
PSMA2
PTGS2
PTPN14	1
PTPN20
PTPRB
PTPRD
PTPRG
PTPRR
PXDN
QKI
RAB18
RAD1
RAI14
RANBP2
RANBP3L
RAPGEF2
RARRES1
RASAL2
RASSF4
RASSF9	ACP cells
RAVER2
RBFOX3
RBMS3	45
RBP3
RCVRN
RDH10
REDIC1
RELCH
RETREG1	45
RFPL4B
RGS7
RICTOR
RIMBP2
RIMS2
RIOK1
RIPK4
RMEL3
RNF13
RNF141
RNF145
RNF150
RNF17
RNF217
RNF5
RNF6
RNU6ATAC35P
ROBO1	45
ROBO2	45
ROCR
ROR1
RP9
RP9P
RPL7
RPP30
RPRD1A
RPS7P5
RREB1
RSPO2
RSRC1
RTL1
RXFP1
RYR2
S1PR1
S1PR3
SAMD12	1
SAMD3
SAPCK1
SBF2
SCHIP1
SCN1A	ACP cells
SCN2A
SDCBP
SDHAP3
SEC16B
SEMA3A	ACP cells
SEMA5A	1 & 28, 32
SEPTIN10
SEPTIN11
SFXN1
SGCD
SGIP1
SGK1
SGK2
SH3BGRL2
SH3BP4
SH3RF3
SHANK2	ACP cells
SHISA2	ACP cells
SHISA3
SHISA6
SHROOM3
SHTN1
SIRLNT
SKIC2
SKP1P2
SKP2
SLA
SLC12A2
SLC13A3
SLC15A5
SLC16A7
SLC17A6
SLC18A2
SLC1A6
SLC25A21
SLC25A24
SLC26A7
SLC2A10	ACP cells
SLC2A13
SLC35D1
SLC35G5
SLC39A10
SLC39A6
SLC44A3
SLC44A4
SLC46A3
SLC5A12
SLC7A11
SLCO5A1
SLITRK1
SLURP1
SMIM1
SMIM15
SMYD2
SNAP91
SNORA107
SNORA70C
SNORA89
SNORA91
SNORA93
SNRNP48
SNX2
SNX24
SOHLH2
SORCS2	ACP cells
SORCS3
SOWAHB
SOWAHC
SOX9
SPATA31D1
SPATA31D3
SPATA31D4
SPATA31D5P
SPATA31E1
SPC25
SPEF2	1
SPINK14
SPINK5
SPINK6
SPP2
SPTSSB
SRPRA
SSR1
SSUH2
ST3GAL1
ST3GAL4
STAU2
STK19
STK32B
STK39
STOML3
STRAP
SULF1	ACP cells
SVIL
SVIP
SYDE1
SYK
SYNDIG1
SYNPR
SYT8
TAF4
TANC1
TARID
TARS1
TBX15
TDH
TDO2
TDRG1
TECTB
TEKTL1
TENM3
TFAP2B	ACP cells
TFAP2D	ACP cells
TG
TGFBR3
THBS2
THEM6
THSD7B
THUMPD2
TIAM1
TIGD2
TIRAP
TM4SF1
TM4SF18
TM4SF4
TMEM171
TMEM174
TMEM178A
TMEM200A
TMEM200C
TMEM207
TMEM71
TMEM72
TMEM74
TMF1
TMPRSS11E
TMPRSS2
TMTC1	45
TMTC2
TNF
TNFRSF11A
TNFRSF11B
TNIK
TNNI2
TNNT3
TNS3
TNXB
TOX
TOX2
TP53RK
TP63
TP73
TPD52L1
TPO
TPPP
TPRG1L
TPRXL
TPTE2P6
TRMT44
TRPM3
TRPM8
TRUB1
TSBP1
TSPAN13
TTC21B
TTC23L
TTC29
TTC34
TTLL7
TUBGCP3
TUSC3
UBA3
UBE2Q2P16
UBE2U
UBXN2B
UGT2B10
UGT2B15
UGT2B17
UGT3A1
UGT3A2
UMODL1
UNC13C	45
UROS
USH2A
UTP15
VARS1
VAV3
VAX1
VTI1A
VWA7
WDR25
WDR27
WDR64
WHAMMP2
WNT5A
WNT7A
WRAP73
WWTR1
XDH	ACP cells
ZBP1
ZBTB12
ZBTB18
ZBTB21
ZBTB44
ZC3H15
ZC3H6
ZC3H8
ZCCHC2
ZDHHC11B
ZDHHC21
ZDHHC6
ZFHX4
ZFP14
ZFP82
ZFPM2
ZMAT4
ZNF189
ZNF24
ZNF24TR
ZNF271P
ZNF334	ACP cells
ZNF396
ZNF397
ZNF488
ZNF516	45
ZNF521
ZNF566
ZNF622
ZNF66
ZNF704
ZNF717
ZNF85
ZNRF2P1
ZP4
ZSCAN30
ZSWIM2

### Sheet: ACP6 VERT genes
Gene name
ABRA
ACSL5
ACTE1P
ADAMTS16
ADAMTS20
AGAP14P
AKAP6
ANGPT1
ANKFN1
ANTXRL
ANTXRLP1
ANXA8L1
APBA2
ASIC2
ATP10D
ATP12A
ATP8A2
BCCIP
BDKRB2
BEGAIN
BMP6
BMPER
BTBD3
C14orf132
C18orf21
C5orf47
C8orf34
C8orf89
CACNA2D3
CAGE1
CALCB
CCDC169
CCDC169-SOHLH2
CCDC85A
CCN4
CDH12
CDH4
CHRM3
CLSTN2
CNTNAP2
COBL
COMMD8
COSMOC
COX7B2
CPNE4
CPXM2
CSRNP3
CTTN
DCLK1
DEPP1
DGCR5
DGKB
DHCR7
DHRS7C
DHX32
DLK1
DNAH7
DNAI4
DPH5
DRD1
DSP
DYNLT5
EBF1
EDRF1
ELP2
EPHA4
ERC2
ESRG
ETV1
FAHD2B
FAM25BP
FANK1
FAT3
FBLN2
FGD5P1
FHOD3
FMN2
FYB2
GABRA4
GABRB1
GALNT1
GALNT3
GALNT8
GAS7
GFM1
GLP2R
GOLGA6L2
GOLGA6L7
GOLGA8B
GOLGA8S
GPAM
GRB10
GREM2
GRIA1
GSG1L2
GTSF1L
GUCY2GP
HACE1
HDAC11
HNRNPA1P33
HNRNPA3P1
HTR1B
ICE1
IFT52
INO80C
INSC
INSL5
IQCJ
IQCJ-SCHIP1
IRX4
KAZN
KCNA1
KCNA6
KCNE4
KCTD3
KIRREL3
L3MBTL1
LEPR
LIN28B
LPCAT1
LRMDA
LRTM1
LXN
MAGI2
MBL2
MCTP2
MEG3
MEG8
MEG9
MEI4
MFSD1
MIER1
MKX
MLF1
MMP21
MOCOS
MRPL3
MRPL36
MTMR6
MYBL2
MYH1
MYH13
MYH4
MYH8
MYHAS
N6AMT1
NADSYN1
NALF1
NBEA
NDRG1
NDUFS6
NPAS3
NPY4R
NR2F2
NSG2
NUP58
OPCML
OXR1
PARP4
PDCD6IPP2
PDCD6P1
PDE3A
PDE4D
PIEZO2
PIK3C3
PLPP3
PPFIA1
PREX2
PRKAA2
PTPRD
RAB18
RARRES1
RASSF4
RCVRN
RDH10
RGS7
RIOK1
RNF145
RNF17
ROBO2
RPL7
RPRD1A
RPS7P5
RREB1
RSPO2
RSRC1
RTL1
S1PR1
SCHIP1
SCN1A
SCN2A
SDHAP3
SFXN1
SGCD
SGIP1
SGK2
SHANK2
SLA
SLC35D1
SLC39A10
SLC39A6
SLC7A11
SLCO5A1
SLITRK1
SNORA93
SNRNP48
SOHLH2
SORCS3
SPATA31D1
SPATA31D3
SPATA31D4
SPATA31D5P
SSR1
STAU2
SULF1
SYNPR
TAF4
TECTB
TENM3
TFAP2B
TFAP2D
TG
THBS2
TMEM72
TOX2
TPRXL
TPTE2P6
TTC21B
TTC29
UROS
USH2A
VAV3
VTI1A
WDR25
WDR27
WHAMMP2
WNT5A
WNT7A
ZC3H6
ZC3H8
ZDHHC6
ZFPM2
ZNF24
ZNF24TR
ZNF271P
ZNF396
ZNF397
ZNF717
ZSCAN30

### Sheet: ACP7 VERT genes
Gene name
ABCG1
ACOX3
ACTBL2
ACTRT2
ADAMTS16
ADAMTS20
ADAMTSL3
ADGRB1
ADIPINT
AFF3
ALDOB
ANKRD1
ANKS1B
ANKS6
ANXA8
APBA2
ARC
ARGLU1
ARHGEF16
ASIC2
ATP8A2
BAAT
BACE2
BLK
BRD4
BTBD3
BTG3
C1GALT1
C1orf174
C2CD2
C7orf25
C8orf34
CADM1
CAHM
CALCB
CASP14
CCDC27
CCN4
CDH4
CEP104
CEP72
CER1
CHRM3
CHST15
CLEC14A
CLSTN2
CNTNAP2
COL13A1
COL15A1
CPXM2
CPZ
CTCFL
CTSD
CXADR
DCLK1
DCPS
DFFB
DKFZp451B082
DKK2
DLEU2L
DNAAF11
DNM1P41
DPP6
DYSF
EFCAB7
EFL1P1
EFNB2
ELAVL2
ENPEP
ENPP7
EPHX3
FAHD2B
FAM118B
FAM167A
FAM20C
FAM25G
FAM53B
FBLN2
FGD5P1
FGF20
FLT1
FLT3
FMN2
FOXRED1
FREM1
GALNT12
GARIN6
GDF10
GDF2
GFOD3P
GOLGA2P7
GOLGA6L4
GOLGA6L7
GPBP1
GPR78
GREM2
GRIN2A
GSEC
GUCY1A1
GUSBP1
H19
HDAC11
HECW1
HPYR1
HTR7
HTRA3
ICE1
IFITM10
ILVBL
INPP5A
INSC
IQCJ
IQCJ-SCHIP1
IQSEC1
ITGB3BP
JRK
KCNJ12
KCNK16
KCNK17
KIF5C
KIF6
KIRREL3
KSR2
LHPP
LNCOC1
LRRC47
LSP1
LY6K
LYPD6B
MAP2K3
MAP9
MARCOL
MCTP1
MEG3
MEG8
MEG9
MEGF6
MFSD1
MGAT4C
MKX
MRPL23
MRPL32
MRPL50
MSR1
MTMR9
MTUS2
MTX2
MYH1
MYH13
MYH4
MYH8
MYHAS
MYT1L
NALF1
NATD1
NBEA
NBPF4
NCAM2
NDRG1
NFIB
NKILA
NOS1
NOTCH3
NPAS3
NTS
NUP210
NXNL2
OCSTAMP
OPCML
OR1I1
PACRG
PAN3
PANCR
PARP8
PAXIP1
PCK1
PCSEAT
PDCD6IPP2
PELI2
PGAP4
PGM1
PHF20L1
PITX2
PLAC4
PLPP4
PLPPR1
PMEPA1
POMP
PRADX
PRDM15
PRDM16
PRR33
PSCA
PSG11
PSG2
PSG4
PSG5
PSMA2
PXDN
QKI
RAB18
RASSF9
RBFOX3
RBP3
RGS7
RIPK4
RMEL3
RNF6
ROR1
RPP30
RPS7P5
RTL1
S1PR3
SCHIP1
SHISA2
SIRLNT
SLA
SLC13A3
SLC16A7
SLC1A6
SLC25A24
SLC26A7
SLC2A10
SLC35G5
SLC46A3
SLCO5A1
SLITRK1
SLURP1
SMIM1
SNORA107
SNORA91
SNORA93
SPINK14
SPINK5
SPINK6
SRPRA
ST3GAL1
ST3GAL4
SULF1
SYDE1
SYNDIG1
SYT8
TAF4
TDH
TEKTL1
TG
THBS2
THEM6
TIRAP
TMEM71
TMPRSS2
TNNI2
TNNT3
TP53RK
TP73
TPO
TPPP
TPRG1L
TPRXL
TRMT44
TTC29
TTC34
TUSC3
UBE2Q2P16
UMODL1
VAV3
WDR27
WHAMMP2
WNT7A
WRAP73
ZBP1
ZBTB21
ZDHHC11B
ZDHHC21
ZFP14
ZFP82
ZFPM2
ZMAT4
ZNF189
ZNF334
ZNF488
ZNF566

### Sheet: GM12878 VERT genes
Gene name
ABCD3
ADAM23
ADAMTS15
ADAMTS8
ADM
AFAP1
AGAP14P
AGPAT4
AKAP6
ALG14
AMPD3
ANKRA2
ANKRD30B
ANKRD30BL
ANO5
ANTXRL
ANTXRLP1
ANXA8
ANXA8L1
ARHGAP28
ARHGEF28
ARL4C
ATP8A1
AUH
AVL9
B3GALNT1
BBS9
BDNF
BECN2
BICC1
BTF3
C11orf87
C4orf50
C9
CACNA2D1
CAND1.11
CAPN14
CAPSL
CASP12
CASP4
CASP4LP
CASP5
CAV3
CCDC138
CCDC179
CCDC34
CCEPR
CCN4
CDH20
CDRT15
CHL1
CNN3
CNOT2
CNTN1
COG6
COL5A1
COLEC10
COX10
CRMP1
CSGALNACT1
CSMD1
CT69
CTAGE11P
CTNNA2
CTSL
CXADRP3
CYP4F35P
CYP7A1
DAB2
DAPK1
DAPL1
DIRAS2
DLGAP1
DNAH9
DOCK8
DPY19L1P1
DPY19L1P2
DYNC2I1
DYTN
EDAR
EGLN3
EHD3
ELAC2
ELAVL2
EPHA4
ESYT2
EVC
EVC2
EXO1
EXT1
F3
FAM110B
FAM13C
FAM171B
FAM237A
FAM25BP
FAM25G
FANCF
FAR2
FCHO2
FCN1
FCN2
FGA
FGB
FGG
FHOD3
FKBP9
FLJ20712
FOXD1
FREM2
FYB1
FZD10
GALNT14
GAS1RR
GAS2
GDF10
GDF2
GIN1
GPC5
GTF2IP8
HCG26
HCP5
HDAC9
HGF
HLA-B
HLA-C
HLA-DQA1
HLA-DQA2
HLA-DQB1
HLA-DRB1
HLA-DRB5
HLA-DRB6
HLX
HLX-AS1
HNRNPA1P33
HS3ST1
HS3ST3A1
IL1RAP
IL7R
IMPG1
INPP4B
INTS10
IRAG1
ITGAV
JAKMIP1
KANK1
KAZN
KBTBD2
KCNK16
KCNK17
KCNMB4
KIF6
KLF12
L3MBTL4
LAMA4
LARGE1
LDLRAD3
LETR1
LGR4
LHFPL6
LIN7C
LMCD1
LPL
LRAT
LRRC1
LRRC38
LRRK2
LTBP1
LUZP2
LYVE1
LYZL1
MACIR
MACROD2
MAL2
MAP1LC3C
MAPK10
MCTP2
MDH1B
MICA
MICB
MOCOS
MTARC1
MTARC2
MTX2
MUC19
MYO10
MYO6
NAALADL2
NCAPG2
NDRG1
NFYCP2
NHLRC3
NMD3
NPAS3
NPY4R
NRP1
NT5C3A
NTRK2
NUDT12
OSMR
OTOL1
OXTR
P3H2
PAM
PARD3
PCSK5
PDE10A
PDPN
PHF20L1
PHLPP1
PHYHIPL
PIK3C3
PIWIL1
PKP4
PLA2G4A
PLCB4
PLPP3
PLRG1
POTEC
PPIP5K2
PPM1L
PRAMEF14
PRAMEF15
PRAMEF17
PRAMEF19
PRAMEF20
PRAMEF33
PRAMEF5
PRAMEF8
PRDM2
PRKACB
PRKN
PROSER1
PTPN20
PTPRB
PTPRG
PTPRR
QKI
RANBP2
RBMS3
RBP3
RELCH
RETREG1
RFPL4B
RICTOR
RIMBP2
RNF141
RNU6ATAC35P
ROBO1
RP9
RP9P
SAMD12
SAMD3
SBF2
SEMA3A
SEPTIN10
SEPTIN11
SGK1
SH3BP4
SH3RF3
SHISA3
SHISA6
SHROOM3
SLA
SLC44A3
SNORA89
SNX2
SNX24
SORCS2
SOWAHB
SOWAHC
SPEF2
SPP2
SPTSSB
SSUH2
STK32B
STOML3
SVIL
SVIP
SYK
TANC1
TARS1
TG
THSD7B
TMEM171
TMEM174
TMEM200A
TMEM71
TNFRSF11A
TNFRSF11B
TNS3
TRPM8
TTLL7
UBXN2B
UGT3A1
UNC13C
UTP15
WDR64
XDH
ZBTB18
ZBTB44
ZC3H15
ZCCHC2
ZNF488
ZNF521
ZNF622
ZNF66
ZNF85
ZNRF2P1
ZSWIM2

### Sheet: EB3-2 VERT genes
Gene name
ABHD17B
ABLIM1
ACTL8
AGR2
AGR3
AGXT2
AKAIN1
AKAP6
AMOTL1
ANKRD18A
ANKRD55
ANKUB1
ANO3
ANO5
ARHGAP24
ARHGAP28
ARHGEF10
ARHGEF10L
ARHGEF28
ARL4C
ARL6IP5
ASIC5
ASTN2
ATP11AUN
ATRNL1
BHLHE22
BRDT
BRIX1
BTBD3
C11orf97
C5orf67
C9orf57
C9orf85
CAPSL
CASC15
CCDC192
CDC7
CENPF
CERS6
CFAP144P2
CHL1
CLDN1
CLDN16
CLN8
COG6
COLEC10
COMMD2
CREB5
CRYZL2P
CRYZL2P-SEC16B
CTNNA2
CTSL
CTSL3P
CTSLP8
CTSO
CYP7A1
CYP7B1
DAAM2
DAPK1
DAPL1
DCSTAMP
DERA
DLG5
DLGAP1
DLGAP2
DNAJC21
DPYS
DSC1
DSC2
DSC3
DSCAS
DSCR10
DSCR8
EBF1
EFNA5
EIF3E
ELOVL7
EMC2
EMX2
EMX2OS
ENC1
ENPEP
EOGT
EPB41L3
EPHA4
EPHX4
ERCC8
ERG
ERGIC2
EXT1
EYA4
FABP12
FABP4
FABP5
FABP9
FAM110B
FAM13A
FAM169A
FAM201A
FAM240B
FAM66A
FAM95C
FANCF
FAR2
FBN2
FHIP2A
FHIT
FRMD4B
FUT4
GAS2
GDA
GFM2
GPRIN3
GUCY1A1
GUCY1B1
HDAC9
HDGFL1
HEXB
HFM1
HNF4G
HS3ST1
IATPR
IL18R1
IL1R1
IL1R2
IL1RAP
IL1RL1
IL1RL2
IL7R
INPP4B
KBTBD11
KCNIP1
KCNJ15
KCNK16
KCNK17
KCNK18
KCNK2
KCNMB1
KIF6
KRTAP11-1
KRTAP19-8
KRTAP20-2
KRTAP20-3
KRTAP21-1
KRTAP21-2
KRTAP21-3
KRTAP7-1
KRTAP8-1
L3MBTL4
LAMP5
LARGE1
LHFPL6
LMBRD2
LMO3
LMOD3
LNMICC
LRFN2
LRP12
LRRK2
LRRTM1
MAL2
MAP4K4
MAP9
MAPK10
MCTP2
ME1
MGST1
MIPOL1
MITF
MOCS1
MSRB3
MUC15
MYOM2
NAALADL2
NADK2
NBAT1
NDUFAF2
NKAIN2
NOSTRIN
NPAP1P9
NPAS3
NR2F2
NRP1
NSA2
NSMAF
OVCH1
P3H2
PACERR
PAG1
PAK5
PARD3
PDE1C
PDE4D
PDZD8
PEX2
PFN2
PIWIL4
PKP4
PLA2G4A
PLCB4
PMP2
POLR3A
PRL
PRLR
PRSS35
PSD3
PTGS2
PTPN14
PTPRG
RAD1
RAI14
RANBP2
RANBP3L
RAPGEF2
RASAL2
REDIC1
RIMS2
RNF13
RNF150
RNF217
ROCR
RSPO2
RXFP1
RYR2
SAMD12
SDCBP
SEC16B
SEMA5A
SEPTIN10
SH3BGRL2
SH3RF3
SHTN1
SKP1P2
SKP2
SLC12A2
SLC15A5
SLC17A6
SLC18A2
SLC25A21
SLC2A13
SLC5A12
SMIM15
SMYD2
SNAP91
SNORA70C
SOWAHC
SOX9
SPATA31E1
SPC25
SPEF2
STK32B
STK39
STRAP
TARID
TBX15
TDO2
TDRG1
TGFBR3
THUMPD2
TIAM1
TIGD2
TM4SF1
TM4SF18
TM4SF4
TMEM178A
TMEM200C
TMEM207
TMEM74
TMF1
TMPRSS11E
TMTC1
TMTC2
TNFRSF11B
TNIK
TOX
TP63
TPD52L1
TRPM3
TRUB1
TSPAN13
TTC23L
TUBGCP3
UBA3
UBXN2B
UGT2B10
UGT2B15
UGT2B17
UGT3A1
UGT3A2
VAX1
WWTR1
ZFHX4
ZNF516
ZNF704
ZP4

### Sheet: Mouse VERT genes
Gene name
Adcyap1r1
Adprh
Adrb2
Adrb3
Agp1
Alox12
Alox12e
Alox15
Ankub1
Anxa10
App
Aqp4
Arhgap15
Arl8b
Arrb2
Arsi
Atg3
Atp1a1
Auts2
Basp1
BC016579
Bcl6b
Bdkrb1
Bdkrb2
Bet3l
Bhlhe40
Brf2
Btbd16
Btla
Camk2a
Camta2
Ccbe1
CCdc80
Ccnd1
Cd200
Cd200l1
Cd200l2
Cd200r3
Cd74
Cd80
Cdx1
Celf4
Cfap61
Chme
Chst9
Clec10a
Clrn3
Cnot3
Cntnap5b
Cobll1
Commd2
Cox17
Crhr2
Csf1r
Csrnp3
Ctnnd2
Cxcl Cluster
Cxcl16
Cyp7b1
Cyyr1
Ddx60
Diaph3
Dmac1
Dnm3
Dse
Dusp4
Eif2a
Eno3
Erich6
Erlin2
Fam169b
Fam26d
Fam26e
Fam26f
Fam5b
Fgf15
Fgf4
Fkbp14
Foxi2
Galnt17
Galnt3
Gars1
Gcsam
Ggct
Ghrhr
Gltpd2
Gng12
Got1l1
Gp1ba
Gpr124
Grb14
Grin2a
Grm7
Gtdc1
Hdac9
Hmgxb3
Hspb8
Htra1
Igf1r
Igh
Igsf3
Inca1
Inmt
Ino80d
Insm1
Irs2
Itga1
Itpr1
Kctd1
Kctd16
Kif1c
Klhl14
Leng1
Lphn3
Lpin1
Lrat
Lyn
Lyplal1
Maats1
Mab21l3
Magi1
Malrd1
Maml2
Marcks
Mboat7
Med11
Mgam
Mgam2
Mgl2
Mindy4
Mink1
Moxd2
Msr1
Mturn
Myo16
Myo10
Myoz3
Myt1l
Ndst1
Ndst3
Ndufa3
Nek6
Nipal2
Nod1
Npy2r
Nr1i2
Nr5a1
Nrp2
Nrxn3
Ntm
Odz4
Or cluster
Or cluster
Or Cluster
Oraov1
Oscar
Palld
Pard3b
Pcdhb
Pde6a
Pdgfrb
Pelo
Pelp1
Pf4
Pfn1
Pfn2
Pgpep1l
Pla1a
Pld2
Plekha1
Plekha8
Plxdc2
Pmaip1
Poglut1
Pop1
Popdc2
Ppap2b
Ppbp
Ppp6r3
Pramel Cluster
Prosc
Prpf31
Prps1l1
Prss3b
Prss58
Prss59
Psmb6
Psmb7
Ptpn14
Ptpre
Rab11fip1
Rbm46
Rbms3
Rnasek
Rnd3
Rnf13
Rnf167
Rps14
Rrp15
Ryr2
Sc5d
Scimp
Scn1a
Scn2a
Scn3a
Scn7a
Scn9a
Scrn1
Selenot
Sema5a
Sema6d
Serp1
Sgcd
Sh3bp4
Slc16a11
Slc16a13
Slc22a15
Slc25a11
Slc26a2
Slc35a5
Slc38a11
Slc46a2
Slc6a7
Slc7a11
Slc9c1
Slco6d1
Smyd2
Snx13
Snx30
Sorl1
Spag7
Srrm4
Stxbp6
Synpo
Tacc2
Tcerg1l
Tcim
Tcof1
Tcrb
Tecrl
Tecta
Tfpt
Tgfb2
Tgs1
Timmdc1
Tm4sf4
Tm4sf5
Tmc4
Tmem68
Tnks
Tnp1
Tram1l1
Trat1
Trpa1
Tsc22d2
Tsen34
Ttc21b
Tunar
Vmn Cluster
Vmo1
Wipf3
Wwtr1
Zfp3
Zfp616
Zfp703
Zfp735
Zmat4
Zmynd15
Znrf2
