## Supplemental Table 7 for "Autosomal Allelic Inactivation: Variable Replication and Dosage Sensitivity"

### Sheet: mm9 & mm39
Mouse genome mm9				Mouse genome mm39
Chr	Start	Stop		Chr	Start	Stop
1	14850000	15050000		1	14930143	15130143
1	32950000	33150000		1	32932236	33132236
1	61550000	63150000		1	61532315	63142585
1	73050000	73550000		1	73042585	73542585
1	90650000	91050000		1	88681147	89081147
1	100350000	100550000		1	98381148	98581148
1	101550000	102250000		1	99581148	100281148
1	160050000	160250000		1	157947439	158147439
1	164150000	164350000		1	162047438	162247438
1	187850000	188550000		1	185758318	186458318
1	191650000	191850000		1	189558318	189758318
2	15950000	16550000		2	16033184	16633184
2	36550000	36850000		2	36584492	36884492
2	38350000	38550000		2	38384492	38584492
2	43950000	44750000		2	43984492	44784492
2	50450000	51050000		2	50484492	51084492
2	64850000	66750000		2	64842287	66742287
2	88950000	89950000		2	88940187	89940187
2	124050000	124850000		2	124066184	124866184
2	145850000	146050000		2	145866184	146066184
3	18050000	18250000		3	18204164	18404164
3	49750000	50350000		3	49900527	50500527
3	57150000	58450000		3	57253499	58553499
3	78150000	78550000		3	78253385	78653385
3	82350000	82750000		3	82453385	82853385
3	101250000	101750000		3	101353393	101853393
3	123350000	124050000		3	123440731	124140731
4	3450000	3750000		4	3522853	3822853
4	10150000	10250000		4	10222853	10322853
4	28950000	29350000		4	29022850	29422850
4	53950000	54150000		4	53937128	54137128
4	59850000	59950000		4	59837128	59937128
4	74550000	75250000		4	74822333	75522333
4	78950000	79150000		4	79222333	79422333
4	104850000	105050000		4	105034592	105234592
4	142150000	142550000		4	142286667	142686667
5	12850000	12950000		5	12899967	12999967
5	16450000	16750000		5	17149180	17449180
5	60750000	61150000		5	60516104	60916104
5	68950000	69050000		5	68716104	68816104
5	81950000	84050000		5	81668822	83768822
5	91150000	91350000		5	90868833	91068833
5	95950000	96250000		5	95668840	95968840
5	97950000	98250000		5	97668840	97968840
5	116750000	116950000		5	116438050	116638050
5	131750000	133150000		5	131302968	132702969
6	15550000	15650000		6	15599999	15699999
6	40650000	41150000		6	40676935	41176935
6	54350000	55550000		6	54376991	55576991
6	66650000	66850000		6	66676990	66876990
6	93250000	93850000		6	93276987	93876987
6	108350000	108750000		6	108376967	108776967
6	110650000	111850000		6	110676967	111876967
7	3550000	3650000		7	3601399	3701397
7	36750000	37050000		7	35664406	35964406
7	75250000	75650000		7	67754862	68154862
7	102950000	103750000		7	95450697	96250697
7	113450000	113550000		7	105905693	106005693
7	137850000	138150000		7	130308216	130608216
7	142550000	142850000		7	134960046	135260046
7	145150000	145450000		7	137560046	137860046
7	152050000	152350000		7	144417832	144717832
8	10450000	11150000		8	10500000	11200000
8	24650000	25550000		8	24029544	24929544
8	28050000	28350000		8	27429556	27729556
8	35450000	35950000		8	34854100	35354100
8	40450000	41350000		8	39817687	40717687
8	64150000	64750000		8	62124237	62724237
9	13450000	13550000		9	13556852	13656852
9	28950000	29350000		9	29053711	29453711
9	41750000	42150000		9	41853213	42253213
9	52050000	52250000		9	52153195	52353195
9	115250000	115550000		9	115169950	115469950
9	117050000	117550000		9	116969950	117469950
10	33750000	33950000		10	33906190	34106190
10	36750000	37250000		10	36906190	37406190
11	10050000	10150000		11	10099997	10199997
11	16450000	16650000		11	16499997	16699997
11	46850000	48050000		11	46927325	48127325
11	69950000	70650000		11	70027324	70727324
11	73450000	74050000		11	73527324	74127324
12	15850000	16550000		12	15893195	16593195
12	29950000	30450000		12	29315134	29815134
12	34350000	34450000		12	33715134	33815134
12	35150000	35750000		12	34515134	35115327
12	45750000	46650000		12	44695796	45595796
12	89750000	90350000		12	88478326	89078326
12	93650000	94550000		12	92378334	93278334
12	106550000	106850000		12	105278049	105578049
12	116650000	117050000		12	115375409	115775409
13	11150000	11750000		13	11095964	11672619
13	16250000	16550000		13	16332752	16632752
13	47750000	47950000		13	47808107	48008107
13	84850000	85150000		13	84858514	85158514
13	115750000	116150000		13	115096328	115496328
14	20450000	20550000		14	19680846	19780846
14	36950000	37250000		14	35858771	36158771
14	86250000	87150000		14	86087633	86987629
15	22050000	22750000		15	22120245	22820245
15	25050000	25850000		15	25120331	25920331
15	30450000	30550000		15	30520391	30620391
15	32150000	32350000		15	32220391	32420391
15	34450000	34550000		15	34520391	34620391
16	9250000	9850000		16	9067771	9667771
16	38250000	38550000		16	38070276	38370280
16	44950000	45650000		16	44770250	45470250
16	48650000	48750000		16	48470250	48570250
16	67750000	68750000		16	67546643	68546643
16	85050000	85750000		16	84846643	85546643
18	15150000	15950000		18	15124548	15924548
18	21750000	21950000		18	21724556	21924556
18	25750000	25950000		18	25724556	25924556
18	37350000	37750000		18	37323399	37723399
18	40650000	41450000		18	40623399	41423399
18	60750000	61450000		18	60723418	61423417
18	62250000	62450000		18	62223417	62423417
18	66450000	66650000		18	66423417	66623417
19	3450000	3550000		19	3450000	3550000

### Sheet: VERT genes
Gene
Adcyap1r1
Adprh
Adrb2
Adrb3
Agp1
Alox12
Alox12e
Alox15
Ankub1
Anxa10
App
Aqp4
Arhgap15
Arl8b
Arrb2
Arsi
Atg3
Atp1a1
Auts2
Basp1
BC016579
Bcl6b
Bdkrb1
Bdkrb2
Bet3l
Bhlhe40
Brf2
Btbd16
Btla
Camk2a
Camta2
Ccbe1
CCdc80
Ccnd1
Cd200
Cd200l1
Cd200l2
Cd200r3
Cd74
Cd80
Cdx1
Celf4
Cfap61
Chme
Chst9
Clec10a
Clrn3
Cnot3
Cntnap5b
Cobll1
Commd2
Cox17
Crhr2
Csf1r
Csrnp3
Ctnnd2
Cxcl Cluster
Cxcl16
Cyp7b1
Cyyr1
Ddx60
Diaph3
Dmac1
Dnm3
Dse
Dusp4
Eif2a
Eno3
Erich6
Erlin2
Fam169b
Fam26d
Fam26e
Fam26f
Fam5b
Fgf15
Fgf4
Fkbp14
Foxi2
Galnt17
Galnt3
Gars1
Gcsam
Ggct
Ghrhr
Gltpd2
Gng12
Got1l1
Gp1ba
Gpr124
Grb14
Grin2a
Grm7
Gtdc1
Hdac9
Hmgxb3
Hspb8
Htra1
Igf1r
Igh
Igsf3
Inca1
Inmt
Ino80d
Insm1
Irs2
Itga1
Itpr1
Kctd1
Kctd16
Kif1c
Klhl14
Leng1
Lphn3
Lpin1
Lrat
Lyn
Lyplal1
Maats1
Mab21l3
Magi1
Malrd1
Maml2
Marcks
Mboat7
Med11
Mgam
Mgam2
Mgl2
Mindy4
Mink1
Moxd2
Msr1
Mturn
Myo16
Myo10
Myoz3
Myt1l
Ndst1
Ndst3
Ndufa3
Nek6
Nipal2
Nod1
Npy2r
Nr1i2
Nr5a1
Nrp2
Nrxn3
Ntm
Odz4
Or cluster
Or cluster
Or Cluster
Oraov1
Oscar
Palld
Pard3b
Pcdhb
Pde6a
Pdgfrb
Pelo
Pelp1
Pf4
Pfn1
Pfn2
Pgpep1l
Pla1a
Pld2
Plekha1
Plekha8
Plxdc2
Pmaip1
Poglut1
Pop1
Popdc2
Ppap2b
Ppbp
Ppp6r3
Pramel Cluster
Prosc
Prpf31
Prps1l1
Prss3b
Prss58
Prss59
Psmb6
Psmb7
Ptpn14
Ptpre
Rab11fip1
Rbm46
Rbms3
Rnasek
Rnd3
Rnf13
Rnf167
Rps14
Rrp15
Ryr2
Sc5d
Scimp
Scn1a
Scn2a
Scn3a
Scn7a
Scn9a
Scrn1
Selenot
Sema5a
Sema6d
Serp1
Sgcd
Sh3bp4
Slc16a11
Slc16a13
Slc22a15
Slc25a11
Slc26a2
Slc35a5
Slc38a11
Slc46a2
Slc6a7
Slc7a11
Slc9c1
Slco6d1
Smyd2
Snx13
Snx30
Sorl1
Spag7
Srrm4
Stxbp6
Synpo
Tacc2
Tcerg1l
Tcim
Tcof1
Tcrb
Tecrl
Tecta
Tfpt
Tgfb2
Tgs1
Timmdc1
Tm4sf4
Tm4sf5
Tmc4
Tmem68
Tnks
Tnp1
Tram1l1
Trat1
Trpa1
Tsc22d2
Tsen34
Ttc21b
Tunar
Vmn Cluster
Vmo1
Wipf3
Wwtr1
Zfp3
Zfp616
Zfp703
Zfp735
Zmat4
Zmynd15
Znrf2
