## Supplemental Table 8 for "Autosomal Allelic Inactivation: Variable Replication and Dosage Sensitivity"

### Sheet: Human Diseases
Gene	Human Disease (Autosomal Dominant: AD; Autosomal Recessive: AR)
Adrb3	Obesity, AD & AR
App	Alzheimer disease, AD; Cerebral amyloid angiopathy, AD
Aqp4	Megalencephalic leukoencephalopathy, AR
Atp1a1	Charcot-Marie-Tooth disease, AD; Hypomagnesemia, seizures, and impaired intellectual development, AD
Auts2	Intellectual developmental disorder, AD
Camk2a	Intellectual developmental disorder, AD & AR
Ccbe1	Hennekam lymphangiectasia-lymphedema syndrome, AR
Ccnd1	von Hippel-Lindau syndrome, modifier, AD
Cfap61	Spermatogenic failure, AR
Cnot3	Intellectual developmental disorder with speech delay, autism, AD
Csf1r	Brain abnormalities, neurodegeneration, AR; Leukoencephalopathy, AD
Cyp7b1	Bile acid synthesis defect, AR; Spastic paraplegia, AR
Diaph3	Auditory neuropathy, AD
Dse	Ehlers-Danlos syndrome, AR
Eno3	Glycogen storage disease, AR
Erlin2	Spastic paraplegia, AD & AR
Fkbp14	Ehlers-Danlos syndrome, AR
Galnt3	Tumoral calcinosis, AR
Gars1	Charcot-Marie-Tooth disease, AD; Neuronopathy, AD; Spinal muscular atrophy, AD
Ghrhr	Growth hormone deficiency, AR
Gp1ba	Bernard-Soulier syndrome, AD & AR; von Willebrand disease, AD; Nonarteritic anterior ischemic optic neuropathy, AR
Grin2a	Epilepsy, AD
Grm7	Neurodevelopmental disorder, AR
Hdac9	Auriculocondylar syndrome, AD
Hspb8	Charcot-Marie-Tooth, AD; Myopathy, AD; Neuronopathy, AD
Htra1	CARASIL syndrome, AR; Cerebral arteriopathy, AD
Igf1r	Insulin-like growth factor I, resistance, AD & AR
Igsf3	Lacrimal duct defect, AR
Irs2	Diabetes mellitus, AD
Itpr1	Gillespie syndrome, AD & AR; Spinocerebellar ataxia, AD
Kctd1	Scalp-ear-nipple syndrome, AD
Kif1c	Spastic ataxia, AR
Lpin1	Myoglobinuria, AR
Lrat	Leber congenital amaurosis, AR; Retinal dystrophy, AR; Retinitis pigmentosa, AR
Lyn	Autoinflammatory disease, AD
Maats1	Spermatogenic failure, AR
Mboat7	Intellectual developmental disorder, AR
Med11	Neurodegeneration with developmental delay, AR
Myt1l	Intellectual developmental disorder, AD
Ndst1	Intellectual developmental disorder, AR
Nr5a1	46XX & XY sex reversal, AD; Adrenocortical insufficiency, AD; Ovarian failure, AD; Spermatogenic failure, AD
Odz4	Essential tremor, AD
Palld	Pancreatic cancer, AD
Pde6a	Retinitis pigmentosa, AR
Pdgfrb	Ocular dysplasia, AD; Basal ganglia calcification, AD; Myofibromatosis, AD; Premature aging, AD
Poglut1	Dowling-Degos disease, AD; Muscular dystrophy, AR
Pop1	Anauxetic dysplasia, AR
Prosc	Epilepsy, AR
Prpf31	Retinitis pigmentosa, AD
Ptpn14	Choanal atresia and lymphedema, AR
Rnf13	Developmental and epileptic encephalopathy , AD
Ryr2	Ventricular arrhythmias, AD; Ventricular tachycardia, AD
Sc5d	Lathosterolosis, AR
Scn1a	Developmental and epileptic encephalopathy, AD; Dravet, AD; Febrile seizures, AD; Migraine, AD
Scn2a	Developmental and epileptic encephalopathy, AD; Episodic ataxia, AD; Seizures, AD
Scn3a	Developmental and epileptic encephalopathy, AD; Epilepsy, AD
Scn9a	Erythermalgia, AD; Insensitivity to pain, AR; Neuropathy, AR; Small fiber neuropathy, AD
Sgcd	Muscular dystrophy, AR
Slc25a11	Pheochromocytoma/paraganglioma syndrome, AD
Slc26a2	Achondrogenesis, AR; Atelosteogenesis, AR; De la Chapelle dysplasia, AR; Diastrophic dysplasia, AR; Epiphyseal dysplasia, AR
Tcof1	Treacher Collins syndrome, AD
Tecrl	Ventricular tachycardia, AR
Tecta	Deafness, AD & AR
Tgfb2	Loeys-Dietz syndrome, AD
Timmdc1	Mitochondrial complex I deficiency, AR
Trpa1	Episodic pain syndrome,, AD
Tsen34	Pontocerebellar hypoplasia, AR
Ttc21b	Nephronophthisis, AD & AR; Short-rib thoracic dysplasia, AR
