## Supplemental Table 9 for "Autosomal Allelic Inactivation: Variable Replication and Dosage Sensitivity"

### Sheet: Diesease Genes All
Gene	Genetic Disease; Autosomal Recessive (AR), Autosomal Dominant (AD)
ABCD3	Bile acid synthesis defect, AR
ABHD16A	Spastic paraplegia, AR
ACSL5	Diarrhea, AR
ADAMTS15	Arthrogryposis, AR
AFF3	KINSSHIP syndrome, AD
AGR2	Respiratory infections, AR
AGXT2	Beta-aminoisobutyric acid, urinary excretion, AR
AHR	Retinitis pigmentosa, AR; Foveal hypoplasia, AR
ALDOB	Fructose intolerance, AR
ALG14	Myasthenic syndrome, AR; Intellectual developmental disorder with epilepsy, AR; Myopathy, epilepsy, and progressive cerebral atrophy, AR
ALOX5	Asthma, AD
AMPD3	AMP deaminase deficiency, AR
ANGPT1	Angioedema, AD
ANKS6	Nephronophthisis, AR
ANO3	Dystonia, AD
ANO5	Gnathodiaphyseal dysplasia, AD; Miyoshi muscular dystrophy, AR; Muscular dystrophy, AR
ARHGEF10	Slowed nerve conduction velocity, AD
ATP8A2	Cerebellar ataxia, AR
AUH	3-methylglutaconic aciduria, AR
BAAT	Hypercholanemia, AR
BBS9	Bardet-Biedl syndrome, AR
BICC1	Renal dysplasia, AD
BLK	Maturity-onset diabetes of the young, AD
BMP6	Iron overload, AD
BMPER	Diaphanospondylodysostosis, AR
BRD4	Cornelia de Lange syndrome, AD
BTNL2	Sarcoidosis, AD
C2	C2 deficiency, AR; Macular degeneration, AD
C4A	C4a deficiency, AR
C9	Macular degeneration, AD
CACNA2D1	Developmental and epileptic encephalopathy, AR
CASP14	Ichthyosis, AR
CAV3	Cardiomyopathy, AD; Long QT syndrome, AD; Myopathy, AD; Rippling muscle disease, AD
CCDC34	Spermatogenic failure, AR
CENPF	Stromme syndrome, AR
CENPJ	Seckel syndrome, AR
CEP104	Intellectual developmental disorder, AR; Joubert syndrome, AR
CFB	Complement factor B deficiency, AR; Hemolytic uremic syndrome, AD; Macular degeneration, AD
CHRM3	Prune belly syndrome, AR
CLDN1	Ichthyosis, AR
CLDN16	Hypomagnesemia, AR
CLN8	Ceroid lipofuscinosis, AR
CNOT2	Intellectual developmental disorder , AD
CNTN1	Congenital myopathy, AR
CNTNAP2	Pitt-Hopkins like syndrome, AR
COG6	Congenital disorder of glycosylation, AR; Shaheen syndrome, AR
COL13A1	Myasthenic syndrome, AR
COL5A1	Ehlers-Danlos syndrome, AD; Fibromuscular dysplasia, AD
COLEC10	3MC syndrome, AR
COX10	Mitochondrial complex IV deficiency, AR
CSGALNACT1	Skeletal dysplasia, AR
CSNK2B	Poirier-Bienvenu neurodevelopmental syndrome, AD
CTNNA2	Cortical dysplasia, AR
CTSD	Ceroid lipofuscinosis, AR
CYP21A2	Adrenal hyperplasia, AR; Hyperandrogenism, AR
CYP7B1	Bile acid synthesis defect, AR; Spastic paraplegia , AR
DAAM2	Nephrotic syndrome, AR
DCPS	Al-Raqad syndrome, AR
DHCR7	Smith-Lemli-Opitz syndrome, AR
DLG5	Yuksel-Vogel-Bauser syndrome, AR
DNAAF11	Ciliary dyskinesia, AR
DNAH7	Ciliary dyskinesia, AR
DNAH9	Ciliary dyskinesia, AR
DNAJC21	Bone marrow failure, AR
DNAJC6	Parkinson disease 19, AR
DOCK8	Hyper-IgE syndrome, AR
DPH5	Neurodevelopmental disorder, AR
DPP6	Intellectual developmental disorder, AD; Ventricular fibrillation, AD
DPYS	Dihydropyrimidinuria, AR
DSC2	Arrhythmogenic right ventricular dysplasia, AD & AR
DSC3	Hypotrichosis, AR
DSP	Arrhythmogenic right ventricular dysplasia, AD; Cardiomyopathy, AD & AR; Epidermolysis bullosa, AR; Keratosis palmoplantaris striata, AD
DYNCI1	Short-rib thoracic dysplasia, AR
DYSF	Miyoshi muscular dystrophy, AR; Muscular dystrophy, AR; Myopathy, AR
EDAR	Ectodermal dysplasia, AD & AR
ELAC2	Combined oxidative phosphorylation deficiency, AR
ELP2	Intellectual developmental disorder, AR
EOGT	Adams-Oliver syndrome, AR
ERCC8	Cockayne syndrome, AR; UV-sensitive syndrome, AR
ERG	Lymphatic malformation, AD
ETFDH	Glutaric acidemia, AR
EVC	Ellis-van Creveld syndrome, AR; Weyers acrofacial dysostosis, AD
EVC2	Ellis-van Creveld syndrome, AR; Weyers acrofacial dysostosis, AD
EXT1	Exostoses, AD
EYA4	Cardiomyopathy, AD; Deafness, AD
FAM20C	Raine syndrome, AR
FANCF	Fanconi anemia, AR
FBN2	Contractural arachnodactyly, AD; Macular degeneration, AD
FDFT1	Squalene synthase deficiency, AR
FGA	Afibrinogenemia, AR; Amyloidoisis, AD; Dysfibrinogenemia, AD; Hypofibrinogenemia, AR
FGB	Afibrinogenemia, AR; Dysfibrinogenemia, AD; Hypofibrinogenemia, AR
FGF20	Renal hypodysplasia/aplasia, AR
FGG	Afibrinogenemia, AR; Dysfibrinogenemia, AD; Hypodysfibrinogenemia, AD; Hypofibrinogenemia, AR
FH	Fumarase deficiency, AR; Leiomyomatosis and renal cell cancer, AD
FHOD3	Cardiomyopathy, AD
FMN2	Intellectual developmental disorder, AR
FOXRED1	Mitochondrial complex I deficiency, AR
FREM1	Bifid nose , AR; Manitoba oculotrichoanal syndrome, AR; Trigonocephaly, AD
FREM2	Cryptophthalmos, AR; Fraser syndrome, AR
FYB1	Thrombocytopenia, AR
GABRB1	Developmental and epileptic encephalopathy, AD
GALNT3	Tumoral calcinosis, AR
GAS2	Deafness. AR
GATA4	Testicular anomalies, AD; Atrial septal defect, AD; Tetralogy of Fallot, AD; Ventricular septal defect, AD
GDF2	Telangiectasia, AD
GFM1	Combined oxidative phosphorylation deficiency, AR
GFM2	Combined oxidative phosphorylation deficiency, AR
GREM2	Tooth agenesis, AD
GRIA1	Intellectual developmental disorder, AD & AR
GRIN2A	Epilepsy, AD (haploinsufficiency)
GUCY1A1	Moyamoya, AR
HACE1	Spastic paraplegia and psychomotor retardation, AR
HDAC9	Auriculocondylar syndrome, AD
HEXB	Sandhoff disease, AR
HFM1	Premature ovarian failure, AR
HGF	Deafness, AR
HLA-DQA1	Celiac disease, AR
HLA-DQB1	Celiac disease, AR; Creutzfeldt-Jakob disease, AD
HLA-DRB1	Sarcoidosis, AD
IFT52	Short-rib thoracic dysplasia, AR
IL1R1	Chronic recurrent multifocal osteomyelitis, AD
IL7R	Immunodeficiency, AR
IMPA1	Intellectual developmental disorder, AR
IMPG1	Macular dystrophy, AD & AR; Retinitis pigmentosa, AD
IQSEC1	Intellectual developmental disorder, AR
JAK1	Autoinflammation, AD
KCNA1	Episodic ataxia/myokymia syndrome, AD
KCNJ16	Hypokalemic tubulopathy and deafness, AR
KCNJ2	Andersen syndrome, AD; Atrial fibrillation, AD; Short QT syndrome, AD
KCNK18	Migraine, AD
KCNMB1	Hypertension, AD
KIF5C	Cortical dysplasia, AD
LAMA4	Cardiomyopathy, AD
LARGE1	Muscular dystrophy-dystroglycanopathy, AR
LEPR	Obesity, AR
LGR4	Delayed puberty, AD; Bone mineral density, low, AD
LMBRD2	Developmental delay with variable neurologic and brain abnormalities, AD
LMOD3	Nemaline myopathy, AR
LPL	Combined hyperlipidemia, AD; Lipoprotein lipase deficiency, AR
LRAT	Leber congenital amaurosis, AR; Retinal dystrophy, AR; Retinitis pigmentosa, AR
LRMDA	Albinism, AR
LRP12	Amyotrophic lateral sclerosis, AD; Oculopharyngodistal myopathy, AD
LRRK2	Parkinson disease, AD
LTBP1	Cutis laxa, AR
MAGI2	Nephrotic syndrome, AR
MAP3K1	46XY sex reversal, AD
MBL2	Chronic infections, AD
MITF	COMMAD syndrome, AR; Tietz albinism-deafness, AD; Waardenburg syndrome, AD
MMP21	Heterotaxy, AR
MOCOS	Xanthinuria, AR
MOCS1	Molybdenum cofactor deficiency, AR
MPIG6B	Thrombocytopenia, AR
MRPL3	Combined oxidative phosphorylation deficiency, AR
MSH5	Premature ovarian failure, AR; Spermatogenic failure, AR
MSX2	Craniosynostosis, AD; Parietal foramina, AD; Parietal foramina with cleidocranial dysplasia, AD
MTX2	Mandibuloacral dysplasia progeroid syndrome, AR
MYH8	Trismus-pseudocamptodactyly syndrome, AD
MYO6	Deafness, AD & AR
MYT1L	Intellectual developmental disorder, AD
NADK2	2,4-dienoyl-CoA reductase deficiency, AR
NADSYN1	Vertebral, cardiac, renal, and limb defects syndrome, AR
NBEA	Neurodevelopmental disorder, AD
NCAPG2	Khan-Khan-Katsanis syndrome, AR
NDRG1	Charcot-Marie-Tooth disease, AR
NDUFAF2	Mitochondrial complex I deficiency, AR
NDUFS6	Mitochondrial complex I deficiency, AR
NEU1	Sialidosis, AR
NFIB	Macrocephaly, AD
NOTCH3	Myofibromatosis, AD; Cerebral arteriopathy, AD; Lateral meningocele syndrome, AD
NR2F2	46XX sex reversal, AD; Congenital heart defects, AD
NT5C3A	Anemia, AR
NTRK2	Developmental and epileptic encephalopathy, AD; Obesity, AD
OAT	Gyrate atrophy of choroid and retina, AR
OSMR	Amyloidosis, AD
OXR1	Cerebellar hypoplasia/atrophy, epilepsy, and global developmental delay, AR
P3H2	Myopia, AR
PCK1	Phosphoenolpyruvate carboxykinase deficiency, AR
PDE1C	Deafness, AD
PDE3A	Hypertension and brachydactyly syndrome, AD
PDE4D	Acrodysostosis, AD
PDZD8	Intellectual developmental disorder, AR
PEX2	Peroxisome biogenesis disorder, AR
PGM1	Congenital disorder of glycosylation, AR
PIEZO2	Marden-Walker syndrome, AD; Arthrogryposis, AD
PIGN	Multiple congenital anomalies-hypotonia-seizures syndrome, AR
PITX2	Anterior segment dysgenesis, AD; Axenfeld-Rieger syndrome, AD; Ring dermoid of cornea, AD
PLA2G4A	Gastrointestinal ulceration, AR
PLCB4	Auriculocondylar syndrome, AD & AR
PMP2	Charcot-Marie-Tooth disease, AD
POLR3A	Leukodystrophy, AR; Wiedemann-Rautenstrauch syndrome, AR
POMP	Keratosis linearis, AR; Proteasome-associated autoinflammatory syndrome, AD
PPIP5K2	Deafness, AR
PRDM16	Cardiomyopathy, AD; Left ventricular noncompaction, AD
PRKACB	Cardioacrofacial dysplasia, AD
PRKN	Parkinson disease, AR
PRLR	Hyperprolactinemia, AD & AR; Multiple fibroadenomas of the breast, AD
PTPN14	Choanal atresia and lymphedema, AR
PXDN	Anterior segment dysgenesis, AR
RAB18	Warburg micro syndrome, AR
RANBP2	Encephalopathy, AD
RAPGEF2	Epilepsy, familial adult myoclonic, AD
RBP3	Retinitis pigmentosa, AR
RETREG1	Neuropathy, AR
RIMS2	Cone-rod synaptic disorder syndrome, AR
RIPK4	CHAND syndrome, AR
RNF13	Developmental and epileptic encephalopathy, AD
ROBO1	Nystagmus, AR; Neurooculorenal syndrome, AR; Pituitary hormone deficiency, AD
ROBO2	Vesicoureteral reflux, AD
ROR1	Deafness, AR
RP9	Retinitis pigmentosa, AD
RSPO2	Humerofemoral hypoplasia, AR; Tetraamelia syndrome, AR
RSRC1	Intellectual developmental disorder, AR
RYR2	Ventricular arrhythmias, AD; Ventricular tachycardia, AD
SAMD12	Epilepsy, AD
SBF2	Charcot-Marie-Tooth disease, AR
SCN1A	Developmental and epileptic encephalopathy, AD; Dravet syndrome, AD; Generalized epilepsy with febrile seizures, AD
SCN2A	Developmental and epileptic encephalopathy, AD
SECISBP2	Thyroid hormone metabolism, abnormal,, AR
SEMA3A	Hypogonadotropic hypogonadism, AD
SHANK2	Autism susceptibility, AD (haploinsufficiencey)
SKIC2	Trichohepatoenteric syndrome, AR
SLC12A2	Deafness, AD; Delpire-McNeill syndrome, AD; Kilquist syndrome, AR
SLC13A3	Leukoencephalopathy, AR
SLC18A2	Parkinsonism-dystonia, AR
SLC25A21	Mitochondrial DNA depletion syndrome, AR
SLC25A24	Fontaine progeroid syndrome, AD
SLC2A10	Arterial tortuosity syndrome, AR
SLC2A2	Fanconi-Bickel syndrome, AR; Diabetes mellitus, AD
SLC35D1	Schneckenbecken dysplasia, AR
SLC44A4	Deafness, AD
SLITRK1	Tourette syndrome, AD
SLURP1	Meleda disease, AR
SNCA	Parkinson disease 1 & 4, AD; Dementia, Lewy body, AD
SOX9	46XX sex reversal, AD; Acampomelic campomelic dysplasia, AD; Campomelic dysplasia, AD
SPEF2	Spermatogenic failure, AR
SPINK5	Netherton syndrome, AR
SVIL	Myofibrillar myopathy, AR
SYK	Immunodeficiency, AD
TAF4	Intellectual developmental disorder, AD
TARS1	Trichothiodystrophy, AR
TBX15	Cousin syndrome, AR
TDO2	Hypertryptophanemia, AR
TFAP2B	Char syndrome, AD; Patent ductus arteriosus, AD
TG	Thyroid dyshormonogenesis, AR
THBS2	Ehlers-Danlos syndrome, AD
TIAM1	Neurodevelopmental disorder, AR
TNF	Immunodeficiency, AR; Asthma, AD, Migraine without aura, AD
TNFRSF11A	Osteolysis, AD; Osteopetrosis, AR; Paget disease, AD
TNFRSF11B	Paget disease, AR
TNIK	Intellectual developmental disorder, AR
TNNI2	Arthrogryposis, AD
TNNT3	Arthrogryposis, AD
TNXB	Ehlers-Danlos syndrome, AR; Vesicoureteral reflux, AD
TP53RK	Galloway-Mowat syndrome, AR
TP63	ADULT syndrome, AD; Ectrodactyly, ectodermal dysplasia, and cleft lip/palate syndrome, AD; Orofacial cleft, AD
TP73	Ciliary dyskinesia, AR
TPO	Thyroid dyshormonogenesis, AR
TRPM3	Neurodevelopmental disorder, AD
TTC21B	Nephronophthisis, AD & AR
TTC29	Spermatogenic failure, AR
TUSC3	Intellectual developmental disorder, AR
TWIST1	Craniosynostosis, AD; Robinow-Sorauf syndrome, AD; Saethre-Chotzen syndrome, AD; Sweeney-Cox syndrome, AD
UROS	Porphyria, AR
USH2A	Retinitis pigmentosa, AR; Usher syndrome, AR
VARS1	Neurodevelopmental disorder with microcephaly, AR
VAX1	Microphthalmia, AR
WNT5A	Robinow syndrome, AD
WNT7A	Santos syndrome, AR; Fuhrmann syndrome, AR; Ulna and fibula, absence of, with severe limb deficiency, AR
XDH	Xanthinuria, AR
ZBTB18	Intellectual developmental disorder, AD
ZFPM2	46XY sex reversal , AD; Tetralogy of Fallot, AD
ZSWIM6	Acromelic frontonasal dysostosis, AD; Neurodevelopmental disorder, AD

### Sheet: Recessives
Gene	Autosomal Recessive (AR) disease
ABCD3	Bile acid synthesis defect, AR
ABHD16A	Spastic paraplegia, AR
ACSL5	Diarrhea, AR
ADAMTS15	Arthrogryposis, AR
AGR2	Respiratory infections, AR
AGXT2	Beta-aminoisobutyric acid, urinary excretion, AR
AHR	Retinitis pigmentosa, AR; Foveal hypoplasia, AR
ALDOB	Fructose intolerance, AR
ALG14	Myasthenic syndrome, AR; Intellectual developmental disorder with epilepsy, AR; Myopathy, epilepsy, and progressive cerebral atrophy, AR
AMPD3	AMP deaminase deficiency, AR
ANKS6	Nephronophthisis, AR
ATP8A2	Cerebellar ataxia, AR
AUH	3-methylglutaconic aciduria, AR
BAAT	Hypercholanemia, AR
BBS9	Bardet-Biedl syndrome, AR
BMPER	Diaphanospondylodysostosis, AR
C4A	C4a deficiency, AR
CACNA2D1	Developmental and epileptic encephalopathy, AR
CASP14	Ichthyosis, AR
CCDC34	Spermatogenic failure, AR
CENPF	Stromme syndrome, AR
CENPJ	Seckel syndrome, AR
CEP104	Intellectual developmental disorder, AR; Joubert syndrome, AR
CHRM3	Prune belly syndrome, AR
CLDN1	Ichthyosis, AR
CLDN16	Hypomagnesemia, AR
CLN8	Ceroid lipofuscinosis, AR
CNTN1	Congenital myopathy, AR
CNTNAP2	Pitt-Hopkins like syndrome, AR
COG6	Congenital disorder of glycosylation, AR; Shaheen syndrome, AR
COL13A1	Myasthenic syndrome, AR
COLEC10	3MC syndrome, AR
COX10	Mitochondrial complex IV deficiency, AR
CSGALNACT1	Skeletal dysplasia, AR
CTNNA2	Cortical dysplasia, AR
CTSD	Ceroid lipofuscinosis, AR
CYP21A2	Adrenal hyperplasia, AR; Hyperandrogenism, AR
CYP7B1	Bile acid synthesis defect, AR; Spastic paraplegia , AR
DAAM2	Nephrotic syndrome, AR
DCPS	Al-Raqad syndrome, AR
DHCR7	Smith-Lemli-Opitz syndrome, AR
DLG5	Yuksel-Vogel-Bauser syndrome, AR
DNAAF11	Ciliary dyskinesia, AR
DNAH7	Ciliary dyskinesia, AR
DNAH9	Ciliary dyskinesia, AR
DNAJC21	Bone marrow failure, AR
DNAJC6	Parkinson disease 19, AR
DOCK8	Hyper-IgE syndrome, AR
DPH5	Neurodevelopmental disorder, AR
DPYS	Dihydropyrimidinuria, AR
DSC3	Hypotrichosis, AR
DYNCI1	Short-rib thoracic dysplasia, AR
DYSF	Miyoshi muscular dystrophy, AR; Muscular dystrophy, AR; Myopathy, AR
ELAC2	Combined oxidative phosphorylation deficiency, AR
ELP2	Intellectual developmental disorder, AR
EOGT	Adams-Oliver syndrome, AR
ERCC8	Cockayne syndrome, AR; UV-sensitive syndrome, AR
ETFDH	Glutaric acidemia, AR
FAM20C	Raine syndrome, AR
FANCF	Fanconi anemia, AR
FDFT1	Squalene synthase deficiency, AR
FGF20	Renal hypodysplasia/aplasia, AR
FMN2	Intellectual developmental disorder, AR
FOXRED1	Mitochondrial complex I deficiency, AR
FREM2	Cryptophthalmos, AR; Fraser syndrome, AR
FYB1	Thrombocytopenia, AR
GALNT3	Tumoral calcinosis, AR
GAS2	Deafness, AR
GFM1	Combined oxidative phosphorylation deficiency, AR
GFM2	Combined oxidative phosphorylation deficiency, AR
GUCY1A1	Moyamoya, AR
HACE1	Spastic paraplegia and psychomotor retardation, AR
HEXB	Sandhoff disease, AR
HFM1	Premature ovarian failure, AR
HGF	Deafness, AR
HLA-DQA1	Celiac disease, AR
IFT52	Short-rib thoracic dysplasia, AR
IL7R	Immunodeficiency, AR
IMPA1	Intellectual developmental disorder, AR
IQSEC1	Intellectual developmental disorder, AR
KCNJ16	Hypokalemic tubulopathy and deafness, AR
LARGE1	Muscular dystrophy-dystroglycanopathy, AR
LEPR	Obesity, AR
LMOD3	Nemaline myopathy, AR
LRAT	Leber congenital amaurosis, AR; Retinal dystrophy, AR; Retinitis pigmentosa, AR
LRMDA	Albinism, AR
LTBP1	Cutis laxa, AR
MAGI2	Nephrotic syndrome, AR
MMP21	Heterotaxy, AR
MOCOS	Xanthinuria, AR
MOCS1	Molybdenum cofactor deficiency, AR
MPIG6B	Thrombocytopenia, AR
MRPL3	Combined oxidative phosphorylation deficiency, AR
MSH5	Premature ovarian failure, AR; Spermatogenic failure, AR
MTX2	Mandibuloacral dysplasia progeroid syndrome, AR
NADK2	2,4-dienoyl-CoA reductase deficiency, AR
NADSYN1	Vertebral, cardiac, renal, and limb defects syndrome, AR
NCAPG2	Khan-Khan-Katsanis syndrome, AR
NDRG1	Charcot-Marie-Tooth disease, AR
NDUFAF2	Mitochondrial complex I deficiency, AR
NDUFS6	Mitochondrial complex I deficiency, AR
NEU1	Sialidosis, AR
NT5C3A	Anemia, AR
OAT	Gyrate atrophy of choroid and retina, AR
OXR1	Cerebellar hypoplasia/atrophy, epilepsy, and global developmental delay, AR
P3H2	Myopia, AR
PCK1	Phosphoenolpyruvate carboxykinase deficiency, AR
PDZD8	Intellectual developmental disorder, AR
PEX2	Peroxisome biogenesis disorder, AR
PGM1	Congenital disorder of glycosylation, AR
PIGN	Multiple congenital anomalies-hypotonia-seizures syndrome, AR
PLA2G4A	Gastrointestinal ulceration, AR
POLR3A	Leukodystrophy, AR; Wiedemann-Rautenstrauch syndrome, AR
PPIP5K2	Deafness, AR
PRKN	Parkinson disease, AR
PTPN14	Choanal atresia and lymphedema, AR
PXDN	Anterior segment dysgenesis, AR
RAB18	Warburg micro syndrome, AR
RBP3	Retinitis pigmentosa, AR
RETREG1	Neuropathy, AR
RIMS2	Cone-rod synaptic disorder syndrome, AR
RIPK4	CHAND syndrome, AR
ROR1	Deafness, AR
RSPO2	Humerofemoral hypoplasia, AR; Tetraamelia syndrome, AR
RSRC1	Intellectual developmental disorder, AR
SBF2	Charcot-Marie-Tooth disease
SECISBP2	Thyroid hormone metabolism, abnormal,, AR
SKIC2	Trichohepatoenteric syndrome, AR
SLC13A3	Leukoencephalopathy, AR
SLC18A2	Parkinsonism-dystonia, AR
SLC25A21	Mitochondrial DNA depletion syndrome, AR
SLC2A10	Arterial tortuosity syndrome, AR
SLC35D1	Schneckenbecken dysplasia, AR
SLURP1	Meleda disease, AR
SPEF2	Spermatogenic failure, AR
SPINK5	Netherton syndrome, AR
SVIL	Myofibrillar myopathy, AR
TARS1	Trichothiodystrophy, AR
TBX15	Cousin syndrome, AR
TDO2	Hypertryptophanemia, AR
TG	Thyroid dyshormonogenesis, AR
TIAM1	Neurodevelopmental disorder, AR
TNFRSF11B	Paget disease, AR
TNIK	Intellectual developmental disorder, AR
TP53RK	Galloway-Mowat syndrome, AR
TP73	Ciliary dyskinesia, AR
TPO	Thyroid dyshormonogenesis, AR
TTC29	Spermatogenic failure, AR
TUSC3	Intellectual developmental disorder, AR
UROS	Porphyria, AR
USH2A	Retinitis pigmentosa, AR; Usher syndrome, AR
VARS1	Neurodevelopmental disorder with microcephaly, AR
VAX1	Microphthalmia, AR
WNT7A	Santos syndrome, AR; Fuhrmann syndrome, AR; Ulna and fibula, absence of, with severe limb deficiency, AR
XDH	Xanthinuria, AR

### Sheet: Dominants
Gene	Autosomal Dominant (AD) disease; Loss of function (LoF), Gain of Function
AFF3	KINSSHIP syndrome, (AD, GoF)
ALOX5	Asthma, (AD, ?)
ANGPT1	Angioedema, (AD, LoF)
ANO3	Dystonia, (AD. GoF?)
ARHGEF10	Slowed nerve conduction velocity, (AD, LoF)
BICC1	Renal dysplasia, (AD, LoF)
BLK	Maturity-onset diabetes of the young, (AD, LoF)
BMP6	Iron overload, (AD, LoF)
BRD4	Cornelia de Lange syndrome, (AD, LoF)
BTNL2	Sarcoidosis, (AD, LoF)
C9	Macular degeneration, (AD, ?)
CAV3	Cardiomyopathy, AD; Long QT syndrome, AD; Myopathy, AD; Rippling muscle disease, AD (GoF)
CNOT2	Intellectual developmental disorder , (AD, LoF)
COL5A1	Ehlers-Danlos syndrome, AD; Fibromuscular dysplasia, AD. (LoF)
CSNK2B	Poirier-Bienvenu neurodevelopmental syndrome, (AD, LoF)
DPP6	Intellectual developmental disorder, (AD, LoF); Ventricular fibrillation, AD
ERG	Lymphatic malformation, (AD, LoF)
EXT1	Exostoses, (AD, LoF)
EYA4	Cardiomyopathy, AD; Deafness, (AD, LoF)
FBN2	Contractural arachnodactyly, (AD, LoF & GoF); Macular degeneration, AD
FHOD3	Cardiomyopathy, (AD, LoF)
GABRB1	Developmental and epileptic encephalopathy, (AD, LoF)
GATA4	Testicular anomalies, AD; Atrial septal defect, AD; Tetralogy of Fallot, AD; Ventricular septal defect, (AD, LoF)
GDF2	Telangiectasia, (AD, LoF)
GREM2	Tooth agenesis, (AD, ?)
GRIN2A	Epilepsy, (AD, LoF)
HDAC9	Auriculocondylar syndrome, (AD, ?)
HLA-DRB1	Sarcoidosis, (AD, ?)
IL1R1	Chronic recurrent multifocal osteomyelitis, (AD, ?)
JAK1	Autoinflammation, (AD, GoF)
KCNA1	Episodic ataxia/myokymia syndrome, (AD, LoF)
KCNJ2	Andersen syndrome, AD; Atrial fibrillation, AD; Short QT syndrome, AD (GoF & LoF)
KCNK18	Migraine, (AD, GoF)
KCNMB1	Hypertension, (AD, GoF)
KIF5C	Cortical dysplasia, (AD, GoF)
LAMA4	Cardiomyopathy, (AD, LoF)
LGR4	Delayed puberty, (AD, LoF); Bone mineral density, low, AD
LMBRD2	Developmental delay with variable neurologic and brain abnormalities, (AD, GoF)
LRP12	Amyotrophic lateral sclerosis, AD; Oculopharyngodistal myopathy, AD (CGG repeat expansion, GoF?)
LRRK2	Parkinson disease, (AD, LoF? & GoF?)
MAP3K1	46XY sex reversal, (AD, ?)
MBL2	Chronic infections, (AD, ?)
MYH8	Trismus-pseudocamptodactyly syndrome, (AD, GoF)
MYT1L	Intellectual developmental disorder, (AD, LoF)
NBEA	Neurodevelopmental disorder, (AD, LoF)
NFIB	Macrocephaly, (AD, LoF)
NOTCH3	Myofibromatosis, AD; Cerebral arteriopathy, AD; Lateral meningocele syndrome, AD (GoF, neomorph)
NR2F2	46XX sex reversal, AD; Congenital heart defects, (AD, LoF)
NTRK2	Developmental and epileptic encephalopathy, (AD, GoF); Obesity, AD
OSMR	Amyloidosis, (AD, ?)
PDE1C	Deafness, (AD, LoF? or GoF?)
PDE3A	Hypertension and brachydactyly syndrome, (AD, GoF)
PDE4D	Acrodysostosis, (AD, LoF)
PIEZO2	Marden-Walker syndrome, (AD, LoF); Arthrogryposis, AD
PITX2	Anterior segment dysgenesis, AD; Axenfeld-Rieger syndrome, (AD, LoF); Ring dermoid of cornea, AD
PMP2	Charcot-Marie-Tooth disease, (AD, GoF)
PRDM16	Cardiomyopathy, AD; Left ventricular noncompaction, (AD, LoF)
PRKACB	Cardioacrofacial dysplasia, (AD, GoF)
RANBP2	Encephalopathy, (AD, LoF)
RAPGEF2	Epilepsy, familial adult myoclonic, (AD, GoF, repeat expansion)
RNF13	Developmental and epileptic encephalopathy, (AD, GoF)
ROBO2	Vesicoureteral reflux, (AD, LoF)
RP9	Retinitis pigmentosa, (AD, ?)
RYR2	Ventricular arrhythmias, AD; Ventricular tachycardia, AD (GoF)
SAMD12	Epilepsy, (AD, GoF, repeat exapansion)
SCN1A	Developmental and epileptic encephalopathy, AD; Dravet syndrome, AD; Generalized epilepsy with febrile seizures, AD (LoF)
SCN2A	Developmental and epileptic encephalopathy, (AD, LoF & GoF)
SEMA3A	Hypogonadotropic hypogonadism, (AD, LoF)
SHANK2	Autism susceptibility, (AD, LoF)
SLC25A24	Fontaine progeroid syndrome, (AD, ?)
SLC44A4	Deafness, (AD, ?)
SLITRK1	Tourette syndrome, (AD, LoF)
SNCA	Parkinson disease 1 & 4, AD; Dementia, Lewy body, AD (LoF, GoF, & SIC)
SOX9	46XX sex reversal, AD; Acampomelic campomelic dysplasia, AD; Campomelic dysplasia, AD (LoF)
SYK	Immunodeficiency, (AD, GoF)
TAF4	Intellectual developmental disorder, (AD, LoF)
TFAP2B	Char syndrome, AD; Patent ductus arteriosus, (AD, GoF)
THBS2	Ehlers-Danlos syndrome, (AD, ?)
TNNI2	Arthrogryposis, (AD, ?)
TNNT3	Arthrogryposis, (AD, GoF)
TP63	ADULT syndrome, AD; Ectrodactyly, ectodermal dysplasia, and cleft lip/palate syndrome, AD; Orofacial cleft, AD (LoF)
TRPM3	Neurodevelopmental disorder, (AD, GoF)
TWIST1	Craniosynostosis, AD; Robinow-Sorauf syndrome, AD; Saethre-Chotzen syndrome, AD; Sweeney-Cox syndrome, AD (LoF)
WNT5A	Robinow syndrome, (AD, LoF)
ZBTB18	Intellectual developmental disorder, (AD, LoF)
ZFPM2	46XY sex reversal , AD; Tetralogy of Fallot, (AD, LoF)
ZSWIM6	Acromelic frontonasal dysostosis, AD; Neurodevelopmental disorder, (AD, ?)

### Sheet: AD & AR
Gene	Genetic Disease; Autosomal Recessive (AR), Autosomal Dominant (AD)
ANO5	Gnathodiaphyseal dysplasia, AD; Miyoshi muscular dystrophy, AR; Muscular dystrophy, AR
C2	C2 deficiency, AR; Macular degeneration, AD
CFB	Complement factor B deficiency, AR; Hemolytic uremic syndrome, AD; Macular degeneration, AD
DSC2	Arrhythmogenic right ventricular dysplasia, AD & AR
DSP	Arrhythmogenic right ventricular dysplasia, AD; Cardiomyopathy, AD & AR; Epidermolysis bullosa, AR; Keratosis palmoplantaris striata, AD
EDAR	Ectodermal dysplasia, AD & AR
EVC	Ellis-van Creveld syndrome, AR; Weyers acrofacial dysostosis, AD
EVC2	Ellis-van Creveld syndrome, AR; Weyers acrofacial dysostosis, AD
EXT1	Exostoses, AD
FGA	Afibrinogenemia, AR; Amyloidoisis, AD; Dysfibrinogenemia, AD; Hypofibrinogenemia, AR
FGB	Afibrinogenemia, AR; Dysfibrinogenemia, AD; Hypofibrinogenemia, AR
FGG	Afibrinogenemia, AR; Dysfibrinogenemia, AD; Hypodysfibrinogenemia, AD; Hypofibrinogenemia, AR
FH	Fumarase deficiency, AR; Leiomyomatosis and renal cell cancer, AD
FREM1	Bifid nose , AR; Manitoba oculotrichoanal syndrome, AR; Trigonocephaly, AD
GRIA1	Intellectual developmental disorder, AD & AR
HLA-DQB1	Celiac disease, AR; Creutzfeldt-Jakob disease, AD
IMPG1	Macular dystrophy, AD & AR; Retinitis pigmentosa, AD
LPL	Combined hyperlipidemia, AD; Lipoprotein lipase deficiency, AR
MITF	COMMAD syndrome, AR; Tietz albinism-deafness, AD; Waardenburg syndrome, AD
MYO6	Deafness, AD & AR
PLCB4	Auriculocondylar syndrome, AD & AR
POMP	Keratosis linearis, AR; Proteasome-associated autoinflammatory syndrome, AD
PRLR	Hyperprolactinemia, AD & AR; Multiple fibroadenomas of the breast, AD
RANBP2	Encephalopathy, AD
ROBO1	Nystagmus, AR; Neurooculorenal syndrome, AR; Pituitary hormone deficiency, AD
SBF2	Charcot-Marie-Tooth disease
SLC12A2	Deafness, AD; Delpire-McNeill syndrome, AD; Kilquist syndrome, AR
SLC2A2	Fanconi-Bickel syndrome, AR; Diabetes mellitus, AD
TNXB	Ehlers-Danlos syndrome, AR; Vesicoureteral reflux, AD
TTC21B	Nephronophthisis, AD & AR
