## Supplemental Table 10 for "Autosomal Allelic Inactivation: Variable Replication and Dosage Sensitivity"

### Sheet: Total
	reads/Early allele	reads/Late allele	ratio E/L	Fig.
	767	418	1.8	1f & 1g
	1990	1824	1.1	2b
	501	356	1.4	6b
	759	563	1.3	6h
Total	4017	3161	1.3	P = 1.0

### Sheet: Fig. 1f & 1g
				RT:late	RT:early
chrom	start	stop	gene	Hap1 reads	Hap2 reads	sample
chr1	239386567	239915450	CHRM3	36	14	ACP6#1	Fig. 1f
chr1	239386567	239915450	CHRM3	13	6	ACP6#2
chr1	239386567	239915450	CHRM3	5	7	ACP6#5
chr1	239386567	239915450	CHRM3	23	16	ACP6#6
chr1	240091882	240475187	FMN2	167	363	ACP6#1
chr1	240091882	240475187	FMN2	44	100	ACP6#2
chr1	240091882	240475187	FMN2	216	305	ACP6#5
chr1	240091882	240475187	FMN2	373	483	ACP6#6			Summary
chr1	240489572	240612155	GREM2	56	178	ACP6#1			gene	reads/Early allele	reads/Late allele	ratio E/L
chr1	240489572	240612155	GREM2	21	25	ACP6#2			CHRM3	13	18	0.72
chr1	240489572	240612155	GREM2	110	112	ACP6#5			FMN2	577	265	2.1
chr1	240489572	240612155	GREM2	112	132	ACP6#6			GREM2	170	126	1.4
chr1	240774741	241357230	RGS7	6	11	ACP6#1			RGS7	7	9	0.77
chr1	240774741	241357230	RGS7	10	3	ACP6#2			Total	767	418	1.8
				RT:late	RT:early
chrom	start	stop	gene	Hap1 reads	Hap2 reads	sample	Fig. 1g
chr1	240091882	240475187	FMN2	342	348	ACP7#1
chr1	240091882	240475187	FMN2	354	381	ACP7#2
chr1	240091882	240475187	FMN2	16	158	ACP7#4
chr1	240489572	240612155	GREM2	91	84	ACP7#1
chr1	240489572	240612155	GREM2	44	60	ACP7#2
chr1	240489572	240612155	GREM2	11	173	ACP7#4

### Sheet: Fig. 2b
				RT:late	RT:early
chrom	start	stop	gene	Hap1 reads	Hap2 reads	sample
chr18	35241033	35259227	ZNF397	87	90	ACP6#1	Fig. 2b
chr18	35241033	35259227	ZNF397	127	117	ACP6#2
chr18	35241033	35259227	ZNF397	88	72	ACP6#5
chr18	35241033	35259227	ZNF397	99	93	ACP6#6
chr18	35251061	35290229	ZSCAN30	54	59	ACP6#1
chr18	35251061	35290229	ZSCAN30	54	77	ACP6#2
chr18	35251061	35290229	ZSCAN30	43	53	ACP6#5
chr18	35251061	35290229	ZSCAN30	67	65	ACP6#6
chr18	35332226	35344420	ZNF24	227	207	ACP6#1
chr18	35332226	35344420	ZNF24	227	229	ACP6#2
chr18	35332226	35344420	ZNF24	188	145	ACP6#5
chr18	35332226	35344420	ZNF24	251	219	ACP6#6
chr18	35468332	35497960	INO80C	18	20	ACP6#1
chr18	35468332	35497960	INO80C	15	16	ACP6#2			Summary
chr18	35468332	35497960	INO80C	14	22	ACP6#5			gene	reads/Early allele	reads/Late allele	ratio E/L
chr18	35468332	35497960	INO80C	13	29	ACP6#6			ZNF397	66	89	0.74
chr18	35580921	35711834	GALNT1	555	526	ACP6#1			ZSCAN30	60	57	1.1
chr18	35580921	35711834	GALNT1	163	293	ACP6#2			ZNF24	210	217	0.97
chr18	35580921	35711834	GALNT1	221	376	ACP6#5			INO80C	18	19	0.95
chr18	35580921	35711834	GALNT1	529	665	ACP6#6			GALNT1	541	375	1.44
chr18	35972678	35979278	C18orf21	6	5	ACP6#6			RPRD1A	11	10	1.1
chr18	35989823	36067559	RPRD1A	10	11	ACP6#1			SLC39A6	279	311	0.9
chr18	35989823	36067559	RPRD1A	10	14	ACP6#2			ELP2	716	677	1.06
chr18	35989823	36067559	RPRD1A	8	9	ACP6#5			MOCOS	19	11	1.7
chr18	35989823	36067559	RPRD1A	13	8	ACP6#6			FHOD3	70	58	1.2
chr18	36108530	36129340	SLC39A6	287	335	ACP6#1			Total	1990	1824	1.1
chr18	36108530	36129340	SLC39A6	227	199	ACP6#2
chr18	36108530	36129340	SLC39A6	221	256	ACP6#5
chr18	36108530	36129340	SLC39A6	374	399	ACP6#6
chr18	36129898	36180557	ELP2	694	738	ACP6#1
chr18	36129898	36180557	ELP2	679	695	ACP6#2
chr18	36129898	36180557	ELP2	531	546	ACP6#5
chr18	36129898	36180557	ELP2	757	851	ACP6#6
chr18	36187496	36272157	MOCOS	9	13	ACP6#1
chr18	36187496	36272157	MOCOS	3	14	ACP6#2
chr18	36187496	36272157	MOCOS	18	7	ACP6#5
chr18	36187496	36272157	MOCOS	38	31	ACP6#6
chr18	36297712	36780220	FHOD3	36	79	ACP6#1
chr18	36297712	36780220	FHOD3	25	9	ACP6#2
chr18	36297712	36780220	FHOD3	97	95	ACP6#5
chr18	36297712	36780220	FHOD3	94	100	ACP6#6

### Sheet: Fig. 6b
				RT:late	RT:early
chrom	start	stop	gene	Hap1 reads	Hap2 reads	sample
chr2	165239413	165392304	SCN2A	14	7	ACP6#1	Fig.6b		Summary
chr2	165239413	165392304	SCN2A	17	24	ACP6#2			gene	reads/Early allele	reads/Late allele	ratio E/L
chr2	165239413	165392304	SCN2A	9	6	ACP6#5			SCN2A	14	5	2.8
chr2	165239413	165392304	SCN2A	1	9	ACP6#6			CSRNP3	164	159	1
chr2	165469697	165689407	CSRNP3	104	32	ACP6#1			GALNT3	159	61	2.6
chr2	165469697	165689407	CSRNP3	137	166	ACP6#2			TTC21B	116	92	1.3
chr2	165469697	165689407	CSRNP3	176	128	ACP6#5			SCN1A	24	24	1
chr2	165469697	165689407	CSRNP3	173	383	ACP6#6			Total	477	341	1.4
chr2	165747587	165794692	GALNT3	7	18	ACP6#1
chr2	165747587	165794692	GALNT3	111	100	ACP6#2			gene	reads/Early allele	reads/Late allele	ratio E/L
chr2	165747587	165794692	GALNT3	64	34	ACP6#5			TL2-165+	11	2	5.5
chr2	165747587	165794692	GALNT3	84	67	ACP6#6			TL2-165-	13	13	1
chr2	165873361	165953776	TTC21B	114	105	ACP6#1			Total	24	15	1.6
chr2	165873361	165953776	TTC21B	107	126	ACP6#2
chr2	165873361	165953776	TTC21B	67	86	ACP6#5
chr2	165873361	165953776	TTC21B	124	126	ACP6#6
chr2	165984640	166149161	SCN1A	12	49	ACP6#2
chr2	165984640	166149161	SCN1A	33	28	ACP6#5
chr2	165984640	166149161	SCN1A	10	11	ACP6#6
chr2	165392304	165469697	TL2-165+	11	2	ACP6#6
chr2	165794692	165857474	TL2-165-	1	21	ACP6#1
chr2	165794692	165857474	TL2-165-	3	29	ACP6#2
chr2	165794692	165857474	TL2-165-	10	22	ACP6#5
chr2	165794692	165857474	TL2-165-	8	12	ACP6#6

### Sheet: Fig. 6h
				RT:late	RT:early
chrom	start	stop	gene	Hap1 reads	Hap2 reads	sample			Summary
chr8	105318437	105804539	ZFPM2	149	511	ACP6#1	Fig.6h		gene	reads/Early allele	reads/Late allele	ratio E/L
chr8	105318437	105804539	ZFPM2	353	431	ACP6#2			ZFPM2	469	358	1.3
chr8	105318437	105804539	ZFPM2	481	478	ACP6#5			OXR1	202	144	1.4
chr8	105318437	105804539	ZFPM2	298	499	ACP6#6			ANGPT1	39	35	1.1
chr8	106270177	106752694	OXR1	66	170	ACP6#1			Total	710	537	1.3
chr8	106270177	106752694	OXR1	183	164	ACP6#2
chr8	106270177	106752694	OXR1	121	169	ACP6#5
chr8	106270177	106752694	OXR1	181	272	ACP6#6
chr8	107249481	107497918	ANGPT1	4	36	ACP6#1
chr8	107249481	107497918	ANGPT1	66	69	ACP6#2
chr8	107249481	107497918	ANGPT1	49	19	ACP6#5
chr8	107249481	107497918	ANGPT1	19	28	ACP6#6
									Summary
									gene	reads/Early allele	reads/Late allele	ratio E/L
chr8	106752694	106832122	TL8-106+	7	3	ACP6#1			TL8-106+	12	8	1.5
chr8	106752694	106832122	TL8-106+	9	6	ACP6#2			TL8-107+	37	18	2.1
chr8	106752694	106832122	TL8-106+	12	17	ACP6#6			Total	49	26	1.9
chr8	106898561	107040759	TL8-107+	18	37	ACP6#2

### Sheet: Sup. Fig. 1b
				RT:late	RT:early				Summary
chrom	start	stop	gene	Hap1 reads	Hap2 reads	sample			gene	reads/Early allele	reads/Late allele	ratio E/L
chr14	100537146	100587417	BEGAIN	15	1	ACP6#1	Sup. Fig.1b		BEGAIN	3	17	0.2
chr14	100537146	100587417	BEGAIN	52	6	ACP6#2			DLK1	0	16	<0.06
chr14	100537146	100587417	BEGAIN	15	2	ACP6#5			MEG8	30	0	>30
chr14	100537146	100587417	BEGAIN	13	0	ACP6#6			Total	33	33	1
chr14	100726891	100738224	DLK1	10	0	ACP6#1
chr14	100726891	100738224	DLK1	22	0	ACP6#2
chr14	101005836	101034482	MEG8	0	22	ACP6#1
chr14	101005836	101034482	MEG8	0	38	ACP6#2
chr14	101005836	101034482	MEG8	0	30	ACP6#5
chr14	101005836	101034482	MEG8	0	28	ACP6#6
